# Diversification of the type IV filament super-family into machines for adhesion, secretion, DNA transformation and motility

**DOI:** 10.1101/576694

**Authors:** Rémi Denise, Sophie S Abby, Eduardo PC Rocha

## Abstract

Processes of molecular innovation require tinkering and co-option of existing genes. How this occurs in terms of molecular evolution at long evolutionary scales remains poorly understood. Here, we analyse the natural history of a vast group of membrane-associated molecular systems in Bacteria and Archaea – type IV filament super-family (TFF-SF) – that diversified in systems involved in flagellar or twitching motility, adhesion, protein secretion, and DNA natural transformation. We identified such systems in all phyla of the two domains of life, and their phylogeny suggests that they may have been present in the last universal common ancestor. From there, two lineages, a Bacterial and an Archaeal, diversified by multiple gene duplications of the ATPases, gene fission of the integral membrane platform, and accretion of novel components. Surprisingly, we find that the Tad systems originated from the inter-kingdom transfer from Archaea to Bacteria of a system resembling the Epd pilus. The phylogeny and content of ancestral systems suggest that initial bacterial pili were engaged in cell motility and/or DNA transformation. In contrast, specialized protein secretion systems arose much later, and several independent times, in natural history. All these processes of functional diversification were accompanied by genetic rearrangements with implications for genetic regulation and horizontal gene transfer: systems encoded in fewer loci were more frequently exchanged between taxa. Overall, the evolutionary history of the TFF-SF by itself provides an impressive catalogue of the variety of molecular mechanisms involved in the origins of novel functions by tinkering and co-option of cellular machineries.
