## Supplemental Table 1 for "Diversification of the type IV filament super-family into machines for adhesion, secretion, DNA transformation and motility"

### Sheet: TableS1-List of all the profile
Profile	Annotation
ComM_comB	ComM_comB
ComM_comC	ComM_comC
ComM_comEA	ComM_comEA
ComM_comEB	ComM_comEB
ComM_comEC	ComM_comEC
ComM_comGA	ATPase
ComM_comGB	Internal membrane platform
ComM_comGC	Major pilin
ComM_comGD	Minor pilin
ComM_comGE	Minor pilin
ComM_comGF	Minor pilin
ComM_comGG	Minor pilin
ComM_comK	ComM_comK
ComM_comX	ComM_comX
MSH_mshA	Major pilin
MSH_mshB	Minor pilin
MSH_mshC	Minor pilin
MSH_mshD	MSH_mshD
MSH_mshE	ATPase
MSH_mshF	MSH_mshF
MSH_mshG	Internal membrane platform
MSH_mshI	Assembly protein
MSH_mshI2	Assembly protein
MSH_mshJ	Assembly protein
MSH_mshK	Secretin-dynamic associated protein
MSH_mshL	Secretin
MSH_mshM	ATPase
MSH_mshN	MSH_mshN
MSH_mshO	Minor pilin
MSH_mshP	MSH_mshP
MSH_mshQ	MSH_mshQ
T2SS_gspC	Secretin-dynamic associated protein
T2SS_gspD	Secretin
T2SS_gspE	ATPase
T2SS_gspF	Internal membrane platform
T2SS_gspG	Major pilin
T2SS_gspH	Minor pilin
T2SS_gspI	Minor pilin
T2SS_gspJ	Minor pilin
T2SS_gspK	Minor pilin
T2SS_gspL	Assembly protein
T2SS_gspM	Assembly protein
T2SS_gspN	T2SS_gspN
T2SS_gspO	Prepilin peptidase
T4PArchaea_arCOG00589	FleN family ATPase involved in pili biosynthesis
T4PArchaea_arCOG01808	Internal membrane platform
T4PArchaea_arCOG01809_IM	Internal membrane platform
T4PArchaea_arCOG01810	Internal membrane platform
T4PArchaea_arCOG01811	Internal membrane platform
T4PArchaea_arCOG01812	Internal membrane platform
T4PArchaea_arCOG01814	Internal membrane platform
T4PArchaea_arCOG01815	Internal membrane platform
T4PArchaea_arCOG01817_ATP	ATPase
T4PArchaea_arCOG01818	ATPase
T4PArchaea_arCOG01822	Major pilin
T4PArchaea_arCOG01824	Major pilin
T4PArchaea_arCOG01829_Pil	Major pilin
T4PArchaea_arCOG02298_PP	Prepilin peptidase
T4PArchaea_arCOG02300	Prepilin peptidase
T4PArchaea_arCOG02394	Component of chemotaxis system associated with archaellum, contains CheF-like and HTH domain
T4PArchaea_arCOG02396	Archaellum protein D/E
T4PArchaea_arCOG02416	Major pilin
T4PArchaea_arCOG02419	Major pilin
T4PArchaea_arCOG02420	Major pilin
T4PArchaea_arCOG02421	Major pilin
T4PArchaea_arCOG02900	vWFA domain containing protein
T4PArchaea_arCOG02911	Major pilin
T4PArchaea_arCOG02916	Major pilin
T4PArchaea_arCOG02963	Archaellum protein D/E
T4PArchaea_arCOG02964	Archaellum protein D/E
T4PArchaea_arCOG02981	Predicted pilin family protein
T4PArchaea_arCOG03360	Major pilin
T4PArchaea_arCOG03422	Transcriptional regulator, contains HTH domain
T4PArchaea_arCOG03511	Surface protein, possibly associated with type IV pili like system
T4PArchaea_arCOG03870	Major pilin
T4PArchaea_arCOG03871	Major pilin
T4PArchaea_arCOG03872	Major pilin
T4PArchaea_arCOG03926	Major pilin
T4PArchaea_arCOG03933	Major pilin
T4PArchaea_arCOG04148	ATPase involved in biogenesis of archaellum
T4PArchaea_arCOG04652	Major pilin
T4PArchaea_arCOG04673	Predicted pilin family protein
T4PArchaea_arCOG04679	Predicted pilin family protein
T4PArchaea_arCOG04680	Major pilin
T4PArchaea_arCOG05057	Predicted component of type IV pili like system
T4PArchaea_arCOG05085	Major pilin
T4PArchaea_arCOG05119	Archaellum protein C
T4PArchaea_arCOG05166	Major pilin
T4PArchaea_arCOG05475	Major pilin
T4PArchaea_arCOG05608	FleN family ATPase involved in pili biosynthesis
T4PArchaea_arCOG05609	ATPase
T4PArchaea_arCOG05610	Predicted component of type IV pili like system
T4PArchaea_arCOG05611	Internal membrane platform
T4PArchaea_arCOG05612	Major pilin
T4PArchaea_arCOG05613	Predicted component of type IV pili like system
T4PArchaea_arCOG05614	Predicted pilin family protein
T4PArchaea_arCOG05615	Predicted pilin family protein
T4PArchaea_arCOG05616	Secreted protein, component of type IV pili like system
T4PArchaea_arCOG05617	Predicted pilin family protein
T4PArchaea_arCOG05618	Predicted pilin family protein
T4PArchaea_arCOG05619	Predicted pilin family protein
T4PArchaea_arCOG05986	Predicted component of type IV pili like system, beta-stranded Ig-like domain
T4PArchaea_arCOG05987	Major pilin
T4PArchaea_arCOG06117	Major pilin
T4PArchaea_arCOG06141	Component of type IV pili like system
T4PArchaea_arCOG06291	Predicted pilin family protein
T4PArchaea_arCOG06296	Major pilin
T4PArchaea_arCOG06335	Uncharacterized protein
T4PArchaea_arCOG06517	Predicted pilin family protein
T4PArchaea_arCOG06518	Predicted component of of pili/archaellum system
T4PArchaea_arCOG06552	Predicted pilin family protein
T4PArchaea_arCOG06584	Major pilin
T4PArchaea_arCOG06599	Surface protein, associated with type IV pili like system
T4PArchaea_arCOG06620	Major pilin
T4PArchaea_arCOG06912	Predicted pilin/archaellin
T4PArchaea_arCOG07037	Predicted component of type IV pili like system
T4PArchaea_arCOG07206	Component of archaellum, FlaD/E family
T4PArchaea_arCOG07276	Major pilin
T4PArchaea_arCOG07478	Secreted protein, component of type IV pili like system
T4PArchaea_arCOG07564	Predicted component of type IV pili like system, aspartate-rich
T4PArchaea_arCOG07613	Major pilin
T4PArchaea_arCOG07777	Predicted pilin family protein
T4PArchaea_arCOG08058	Predicted pilin family protein
T4PArchaea_arCOG08268	Predicted pilin family protein
T4PArchaea_arCOG08269	Predicted pilin family protein
T4PArchaea_arCOG08270	Predicted pilin family protein
T4PArchaea_arCOG08271	Predicted pilin family protein
T4PArchaea_arCOG08272	Predicted pilin family protein
T4PArchaea_arCOG08273	Secreted protein, component of type IV pili like system
T4PArchaea_arCOG08521	Major pilin
T4PArchaea_arCOG08522	Pilin, FlaG/FlaF/PilA family
T4PArchaea_arCOG08524	Secreted protein, component of type IV pili like system
T4PArchaea_arCOG08836	Major pilin
T4PArchaea_arCOG08837	Secreted protein, component of type IV pili like system
T4PArchaea_arCOG09150	Uncharacterized surface protein, contains class III signal peptide
T4PArchaea_arCOG09549	Major pilin
T4PArchaea_arCOG09683	Major pilin
T4PArchaea_arCOG10216	Major pilin
T4PArchaea_arCOG10426	Secreted protein, component of type IV pili like system
T4PArchaea_arCOG10477	Predicted component of type IV pili-like system
T4PArchaea_arCOG11238	Major pilin
T4PArchaea_arCOG11520	Major pilin
T4PArchaea_arCOG11777	Predicted pilin family protein
T4PArchaea_arCOG11778	Predicted pilin family protein
T4PArchaea_arCOG11936	Surface protein, associated with type IV pili like system
T4PArchaea_arCOG14515	Predicted pilin/archaellin
T4P_fimT	Minor pilin
T4P_pilA	Major pilin
T4P_pilB	ATPase
T4P_pilC	Internal membrane platform
T4P_pilD	Prepilin peptidase
T4P_pilE	Minor pilin
T4P_pilM	Assembly protein
T4P_pilN	Assembly protein
T4P_pilO	Assembly protein
T4P_pilP	Secretin-dynamic associated protein
T4P_pilQ	Secretin
T4P_pilT	ATPase
T4P_pilU	ATPase
T4P_pilV	Minor pilin
T4P_pilW	Minor pilin
T4P_pilX	Minor pilin
T4P_pilY	T4P_pilY
T4bP_pilA	Major pilin
T4bP_pilB	ATPase
T4bP_pilC	Internal membrane platform
T4bP_pilD	Prepilin peptidase
T4bP_pilE	Minor pilin
T4bP_pilP	Secretin-dynamic associated protein
T4bP_pilQ	Secretin
T4bP_pilT	ATPase
Tad_flp	Major pilin
Tad_rcpA	Secretin
Tad_rcpB	Tad_rcpB
Tad_rcpC	Tad_rcpC
Tad_tadA	ATPase
Tad_tadB	Internal membrane platform
Tad_tadC	Internal membrane platform
Tad_tadD	Tad_tadD
Tad_tadE	Minor pilin
Tad_tadF	Minor pilin
Tad_tadV	Prepilin peptidase
Tad_tadZ	Tad_tadZ
