## Supplemental Table 3 for "Diversification of the type IV filament super-family into machines for adhesion, secretion, DNA transformation and motility"

### Sheet: Sheet1
	Archaeal at the basis	Tad monophyletic	Edp sister to Tad	First Tad	Duplication PilT/PilB	T4a/bP at the basis	Split T4bp vs T4aP/Com/T2SS	T2SS derived from T4aP (monophyly UFBOOT)	MSH monophyletic	MSH within T4aP	ComM monophyletic	ComM branching
ATPase trees
1	Yes (HAAR002/1 and MECO001/2)	yes (100%)	yes (100%)	(96%). Group with EURE001.B.00001.C001_1_Tad_V_tadA/Firmicutes/Clostridia.	Inital split of ComM at the basis (39%), just after T4bP/PilT (46 %), then T4bP/pilB with T4aP/pilT (57%)	No	No	Yes (97%). Cytophaga elsewhere.	yes (100%)	no	Yes (99%)	early branching
2	Yes (HAAR002/1 and MECO001/2)	yes (100%)	yes (100%)	(100%). Group with PIST001 (Planctomycete), CANI005 (Nitrospirae)	Inital split of T4bP/PilT at the basis (70 %), then T4bP/pilB with T4aP/pilT (72%)	Yes, given by PilT duplication	yes for PilT	Yes (88%). Cytophaga elsewhere.	yes (100%)	no	Yes (100%)	PilB sub-tree opposite to T4aP, MSH and T2SS.
3	Yes (HAAR002/1 and MECO001/2)	yes (100%)	yes (100%)	(100%). Group with PIST001 (Planctomycete), CANI005 (Nitrospirae)	Inital split of T4bP/PilT at the basis, (82 %). T4aP/PilT (80%), T4bP/PilB subtree (82%)	Yes, given by PilT duplication	yes for PilB and PilT	Yes (31%). Cytophaga elsewhere.	yes (100%)	yes, but poor support	Yes (100%)	PilB sub-tree opposite to T4aP, MSH and T2SS.
4	Yes (HAAR002/1 and MECO001/2)	yes (18%)	yes (100%)	(100%). Group with PIST001 (Planctomycete), CANI005 (Nitrospirae)	Inital split of T4bP/PilT at the basis, (65 %), then T4bP/pilB with T4aP/pilT (92%)	Yes, given by PilT duplication	yes for PilT	Yes (82%). Cytophaga elsewhere.	yes (100%)	no	Yes (100%)	PilB sub-tree opposite to T4aP, MSH and T2SS.
5	Yes (HAAR002/1 and MECO001/2)	yes (100%)	yes (100%)	(100%). Group with PIST001 (Planctomycete), CANI005 (Nitrospirae)	Inital split of T4bP/PilT at the basis, (78 %), then T4bP/pilB with T4aP/pilT (78%)	Yes, given by PilT duplication	yes for PilT	Yes (99%). Cytophaga elsewhere.	yes (100%)	no	Yes (100%)	PilB sub-tree opposite to T4aP, MSH and T2SS.
6	Yes (HAAR002/1 and MECO001/2)	yes (100%)	yes (100%)	(100%). : SUAU001.B.00001.C001_1_Tad_D_tadA/Proteo	Inital split of T4aP/PilT at the basis, (33 %), then T4bP/pilT (96%) and T4bP/pilB (94%)	Yes, given by PilT duplication	yes for PilB	Yes (85%). Cytophaga elsewhere.	yes (100%)	no	Yes (100%)	PilB sub-tree opposite to T4aP, MSH and T2SS.
7	Yes (HAAR002/1 and MECO001/2)	yes (100%)	yes (100%)	(100%). : SUAU001.B.00001.C001_1_Tad_D_tadA/Proteo	Inital split of T4bP/PilT at the basis, (77 %), then T4bP/pilB with T4aP/pilT (82%)	Yes, given by PilT duplication	yes for PilT	Yes (99%). Cytophaga elsewhere.	yes (100%)	no	Yes (100%)	PilB sub-tree opposite to T4aP, MSH and T2SS.
8	Yes (HAAR002/1 and MECO001/2)	yes (100%)	yes (100%)	(100%). : SUAU001.B.00001.C001_1_Tad_D_tadA/Proteo	Inital split of ComM at the basis (58%), just after T4bP/PilT (66 %), then T4bP/pilB with T4aP/pilT (87%)	Yes, given by PilT duplication	yes for PilT	Yes (93%). Cytophaga elsewhere.	yes (100%)	no	Yes (100%)	early branching
9	Yes (HAAR002/1 and MECO001/2)	yes (100%)	yes (100%)	(96%). Group with EURE001.B.00001.C001_1_Tad_V_tadA/Firmicutes/Clostridia.	Inital split of ComM at the basis (51%), just after T4bP/PilT (57 %), then T4bP/pilB with T4aP/pilT (46%)	Yes, given by PilT duplication	yes for PilT	Yes (76%). Cytophaga elsewhere.	yes (100%)	no	Yes (100%)	early branching
10	Yes (HAAR002/1 and MECO001/2)	yes (100%)	yes (100%)	(100%). : group of Proteo	Inital split of T4bP/PilT at the basis, (81 %), then T4bP/pilB with T4aP/pilT (94%)	Yes, given by PilT duplication	yes for PilT	Yes (87%). Cytophaga elsewhere.	yes (100%)	yes, but poor support	Yes (100%)	PilB sub-tree opposite to T4aP, MSH and T2SS.
IM platform trees
1	Yes (ACSA001/2)	yes (98%) TadC | no TadB (Epd embedded)	yes (98%)	(80%). : SUAU001.B.00001.C001_1_Tad_D_tadC/Proteo (TadC) | (77%) : Group with EURE001.B.00001.C001_1_Tad_V_tadB/Firmicutes/Clostridia.	–	T4bP at the basis	Yes (82%)	Yes (85%). Chlamydia and Cytophaga elsewhere.	yes (100%)	yes	Yes (97%)	After the T4bP
2	Yes (ACSA001/2)	yes (90%) TadC | no TadB (Epd embedded)	yes (88%)	(93%). : SUAU001.B.00001.C001_1_Tad_D_tadC/Proteo (TadC) | (95%) : Group with EURE001.B.00001.C001_1_Tad_V_tadB/Firmicutes/Clostridia.	–	T4bP/ ComM at the basis	with comM (94%)	Yes (89%). Chlamydia and Cytophaga elsewhere.	yes (100%)	yes	Yes (97%)	Sister group of the T4bP
3	Yes (ACSA001/2)	yes (89%) TadC | yes (38%) TadB	yes (93%)	(92%). : SUAU001.B.00001.C001_1_Tad_D_tadC/Proteo (TadC) | (38%) : Group with EURE001.B.00001.C001_1_Tad_V_tadB/Firmicutes/Clostridia.	–	T4bP at the basis	Yes (85%)	Yes (36%). Chlamydia and Cytophaga elsewhere.	yes (100%)	yes	Yes (95%)	After the T4bP
4	Yes (ACSA001/2)	yes (56%) TadC | no TadB (Epd embedded)	yes (47%)	(43%). : SUAU001.B.00001.C001_1_Tad_D_tadC/Proteo (TadC) | (42%) : SUAU001.B.00001.C001_1_Tad_D_tadB/Proteo (TadB)	–	T4bP/ ComM at the basis	with comM (80%)	Yes (34%). Chlamydia and Cytophaga elsewhere.	yes (100%)	yes	Yes (95%)	Sister group of the T4bP
5	Yes (ACSA001/2)	yes (91%) TadC | no TadB (Epd embedded)	yes (90%)	(90%). : SUAU001.B.00001.C001_1_Tad_D_tadC/Proteo (TadC) | (96%) : Group with EURE001.B.00001.C001_1_Tad_V_tadB/Firmicutes/Clostridia.	–	T4bP/ ComM at the basis	with comM (72%)	Yes (82%). Chlamydia and Cytophaga elsewhere.	yes (100%)	yes	Yes (98%)	Sister group of the T4bP
6	Yes (ACSA001/2)	yes (83%) TadC | no TadB (Epd embedded)	yes (98%)	(82%). : SUAU001.B.00001.C001_1_Tad_D_tadC/Proteo (TadC) | (47%) : Group with EURE001.B.00001.C001_1_Tad_V_tadB/Firmicutes/Clostridia.	–	T4bP at the basis	Yes (39%)	Yes (58%). Chlamydia and Cytophaga elsewhere.	yes (100%)	yes	Yes (96%)	After the T4bP
7	Yes (ACSA001/2)	yes (94%) TadC | no TadB (Epd embedded)	yes (99%)	(72%). : SUAU001.B.00001.C001_1_Tad_D_tadC/Proteo (TadC) | (75%) : Group with EURE001.B.00001.C001_1_Tad_V_tadB/Firmicutes/Clostridia.	–	T4bP at the basis	Yes (73%)	Yes (66%). Chlamydia and Cytophaga elsewhere.	yes (100%)	yes	Yes (96%)	After the T4bP
8	Yes (ACSA001/2)	yes (34%) TadC | no TadB (Epd embedded)	yes (21%)	(95%). : SUAU001.B.00001.C001_1_Tad_D_tadC/Proteo (TadC) | (96%) : Group with EURE001.B.00001.C001_1_Tad_V_tadB/Firmicutes/Clostridia.	–	T4bP at the basis	Yes (61%)	Yes (2%). Chlamydia and Cytophaga elsewhere.	yes (100%)	yes	Yes (95%)	After the T4bP
9	Yes (ACSA001/2)	yes (88%) TadC | no TadB (Epd embedded)	yes (96%)	(95%). : SUAU001.B.00001.C001_1_Tad_D_tadC/Proteo (TadC) | (98%) : Group with EURE001.B.00001.C001_1_Tad_V_tadB/Firmicutes/Clostridia.	–	T4bP/ ComM at the basis	with comM (92%)	Yes (88%). Chlamydia and Cytophaga elsewhere.	yes (100%)	yes	Yes (96%)	Sister group of the T4bP
10	Yes (ACSA001/2)	yes (97%) TadC | no TadB (Epd embedded)	yes (95%)	(81%). : SUAU001.B.00001.C001_1_Tad_D_tadC/Proteo (TadC) | (82%) : SUAU001.B.00001.C001_1_Tad_D_tadB/Proteo (TadB)	–	T4bP at the basis	Yes (84%)	Yes (74%). Chlamydia and Cytophaga elsewhere.	yes (100%)	yes	Yes (98%)	After the T4bP
Major pilin
1	Unclear	Yes (95%)	Yes	(PECA001.B.00001.C001_1_Tad_D_flp Proteo)	–	Yes	Not for all T4bP	Yes (99%). Chlamydia and Cytophaga elsewhere.	yes (100%)	yes	Yes (99%)	Within T4aP
2	Unclear	Yes (93%)	Yes	(Group of Acidobacteria and Firmicutes)	–	Yes	Not for all T4bP	Yes (98%). Chlamydia and Cytophaga elsewhere.	yes (100%)	yes	Yes (99%)	within group of a T4aP competent
3	Unclear	Yes (85%)	Yes	(Group of Acidobacteria and Firmicutes)	–	Yes	Not for all T4bP	Yes (100%). Chlamydia and Cytophaga elsewhere.	yes (100%)	yes	Yes (100%)	Within T4aP
4	Unclear	Yes (88%)	Yes	(Group of Proteo)	–	Yes	Not for all T4bP	Yes (100%). Chlamydia and Cytophaga elsewhere.	yes (100%)	yes	Yes (100%)	within group of a T4aP competent
5	No	Yes (100%)	No	T4bP Branching before Tad, so Proteo first bacteria	–	No	No	Yes (100%). Chlamydia and Cytophaga elsewhere.	yes (100%)	yes	Yes (100%)	Within T4aP
6	Unclear	Yes (92%)	Yes	Group of Synergitetes and Firmicutes)	–	Yes	Not for all T4bP	Yes (100%). Chlamydia and Cytophaga elsewhere.	yes (100%)	yes	Yes (100%)	within group of a T4aP competent
7	Unclear	Yes (35%)	Yes	(Group of Proteo)	–	Yes	Not for all T4bP	Yes (100%). Chlamydia and Cytophaga elsewhere.	yes (100%)	yes	Yes (100%)	Within T4aP
8	Unclear	Yes (61%)	Yes	(Group of Proteo)	–	Yes	Not for all T4bP	Yes (100%). Chlamydia and Cytophaga elsewhere.	yes (100%)	yes	Yes (100%)	Within T4aP
9	Unclear	Yes (70%)	Yes	(Group of Proteo and firmicutes)	–	Yes	Not for all T4bP	Yes (99%). Chlamydia and Cytophaga elsewhere.	yes (100%)	yes	Yes (100%)	within group of a T4aP competent
10	Unclear	Yes (95%)	Yes	Group of Synergitetes, Acidobacteria, Chloroflexi and Firmicutes)	–	yes	Not for all T4bP	Yes (100%). Chlamydia and Cytophaga elsewhere.	yes (100%)	yes	Yes (100%)	within group of a T4aP competent
Secretin tree
1	–	yes (93%)	–	yes. CANI005.B.00001.C001_1_Tad_D_rcpA (Nitrospirae)	–	If the root is placed between T4bp and T4aP, the secretin tree put Tad close to cyano T4aP	–	Yes (89%). Chlamydia and Cytophaga elsewhere.	yes (58%)	No	–	–
2	–	yes (99%)	–	yes. CANI005.B.00001.C001_1_Tad_D_rcpA (Nitrospirae)	–	If the root is placed between T4bp and T4aP, the secretin tree put Tad close to cyano T4aP	–	Yes (88%). Chlamydia and Cytophaga elsewhere.	yes (77%)	No	–	–
3	–	yes (95%)	–	yes. CANI005.B.00001.C001_1_Tad_D_rcpA (Nitrospirae)	–	If the root is placed between T4bp and T4aP, the secretin tree put Tad close to cyano T4aP	–	Yes (84%). Chlamydia and Cytophaga elsewhere.	yes (68%)	No	–	–
4	–	yes (99%)	–	yes. CANI005.B.00001.C001_1_Tad_D_rcpA (Nitrospirae)	–	If the root is placed between T4bp and T4aP, the secretin tree put Tad close to cyano T4aP	–	Yes (98%). Chlamydia and Cytophaga elsewhere.	yes (77%)	No	–	–
5	–	yes (99%)	–	yes. CANI005.B.00001.C001_1_Tad_D_rcpA (Nitrospirae)	–	If the root is placed between T4bp and T4aP, the secretin tree put Tad close to cyano T4aP	–	Yes (92%). Chlamydia and Cytophaga elsewhere.	yes (38%)	No	–	–
6	–	yes (96%)	–	yes. CANI005.B.00001.C001_1_Tad_D_rcpA (Nitrospirae)	–	If the root is placed between T4bp and T4aP, the secretin tree put Tad close to cyano T4aP	–	Yes (90%). Chlamydia and Cytophaga elsewhere.	yes (77%)	No	–	–
7	–	yes (99%)	–	yes. CANI005.B.00001.C001_1_Tad_D_rcpA (Nitrospirae)	–	If the root is placed between T4bp and T4aP, the secretin tree put Tad close to cyano T4aP	–	Yes (95%). Chlamydia and Cytophaga elsewhere.	yes (69%)	No	–	–
8	–	yes (97%)	–	yes. CANI005.B.00001.C001_1_Tad_D_rcpA (Nitrospirae)	–	If the root is placed between T4bp and T4aP, the secretin tree put Tad close to cyano T4aP	–	Yes (85%). Chlamydia and Cytophaga elsewhere.	yes (82%)	No	–	–
9	–	yes (99%)	–	yes. CANI005.B.00001.C001_1_Tad_D_rcpA (Nitrospirae)	–	If the root is placed between T4bp and T4aP, the secretin tree put Tad close to cyano T4aP	–	Yes (92%). Chlamydia and Cytophaga elsewhere.	yes (72%)	No	–	–
10	–	yes (99%)	–	yes. CANI005.B.00001.C001_1_Tad_D_rcpA (Nitrospirae)	–	If the root is placed between T4bp and T4aP, the secretin tree put Tad close to cyano T4aP	–	Yes (90%). Chlamydia and Cytophaga elsewhere.	yes (72%)	No	–	–
Concatenat tadC/pilB
1	Yes (HAAR002/1 and MECO001/2)	Yes (100%)	yes (100%)	(97%). : SUAU001.B.00001.C001_1_Tad_D_tadA/Proteo	–	Yes	Yes	Yes (92%). Cytophaga elsewhere. (Few T4P detected before)	yes (100%)	yes (Few T4P detected before)	Yes (100%)	just after T4bP
2	Yes (HAAR002/1 and MECO001/2)	Yes (100%)	yes (100%)	(98%). : SUAU001.B.00001.C001_1_Tad_D_tadA/Proteo	–	Yes	Yes	Yes (94%). Cytophaga elsewhere. (Few T4P detected before)	yes (100%)	yes (Few T4P detected before)	Yes (100%)	just after T4bP
3	Yes (HAAR002/1 and MECO001/2)	Yes (100%)	yes (100%)	(98%). : SUAU001.B.00001.C001_1_Tad_D_tadA/Proteo	–	Yes	Yes	Yes (95%). Cytophaga elsewhere	yes (100%)	yes	Yes (100%)	just after T4bP
4	Yes (HAAR002/1 and MECO001/2)	Yes (100%)	yes (100%)	(98%). : SUAU001.B.00001.C001_1_Tad_D_tadA/Proteo	–	Yes	Yes	Yes (97%). Cytophaga elsewhere. (Few T4P detected before)	yes (100%)	yes (Few T4P detected before)	Yes (100%)	just after T4bP
5	Yes (HAAR002/1 and MECO001/2)	Yes (100%)	yes (100%)	(97%). : SUAU001.B.00001.C001_1_Tad_D_tadA/Proteo	–	Yes	Yes	Yes (69%). Cytophaga elsewhere	yes (100%)	yes	Yes (100%)	just after T4bP
6	Yes (HAAR002/1 and MECO001/2)	Yes (100%)	yes (100%)	(96%). : SUAU001.B.00001.C001_1_Tad_D_tadA/Proteo	–	Yes	Yes	Yes (91%). Cytophaga elsewhere. (Few T4P detected before)	yes (100%)	yes (Few T4P detected before)	Yes (100%)	just after T4bP
7	Yes (HAAR002/1 and MECO001/2)	Yes (100%)	yes (100%)	(97%). : SUAU001.B.00001.C001_1_Tad_D_tadA/Proteo	–	Yes	Yes	Yes (90%). Cytophaga elsewhere. (Few T4P detected before)	yes (100%)	yes (Few T4P detected before)	Yes (100%)	just after T4bP
8	Yes (HAAR002/1 and MECO001/2)	Yes (100%)	yes (100%)	(97%). : SUAU001.B.00001.C001_1_Tad_D_tadA/Proteo	–	Yes	Yes	Yes (90%). Cytophaga elsewhere. (Few T4P detected before)	yes (100%)	yes (Few T4P detected before)	Yes (100%)	just after T4bP
9	Yes (HAAR002/1 and MECO001/2)	Yes (100%)	yes (100%)	(98%). : SUAU001.B.00001.C001_1_Tad_D_tadA/Proteo	–	Yes	Yes	Yes (99%). Cytophaga elsewhere. (Few T4P detected before)	yes (100%)	yes (Few T4P detected before)	Yes (100%)	just after T4bP
10	Yes (HAAR002/1 and MECO001/2)	Yes (100%)	yes (100%)	(97%). : SUAU001.B.00001.C001_1_Tad_D_tadA/Proteo	–	Yes	Yes	Yes (91%). Cytophaga elsewhere	yes (100%)	yes	yes (99%)	just after T4bP
Concatenat tadB/pilB
1	Yes (HAAR002/1 and MECO001/2)	Yes (100%)	yes (100%)	(92%). : SUAU001.B.00001.C001_1_Tad_D_tadA/Proteo	–	Yes	Yes	Yes (98%). Cytophaga elsewhere. (Few T4P detected before)	yes (100%)	yes	Yes (100%)	just after T4bP
2	Yes (HAAR002/1 and MECO001/2)	Yes (100%)	yes (100%)	(94%). : SUAU001.B.00001.C001_1_Tad_D_tadA/Proteo	–	Yes	Yes	Yes (89%). Cytophaga elsewhere. (Few T4P detected before)	yes (100%)	yes	Yes (100%)	just after T4bP
3	Yes (HAAR002/1 and MECO001/2)	Yes (100%)	yes (100%)	(68%) : Group of Acidobacteria and Firmicutes	–	Yes	Yes	Yes (93%). Cytophaga elsewhere. (Few T4P detected before)	yes (100%)	yes (Few T4P detected before)	Yes (100%)	Sister group of the T4bP
4	Yes (HAAR002/1 and MECO001/2)	Yes (100%)	yes (100%)	(96%). : SUAU001.B.00001.C001_1_Tad_D_tadA/Proteo	–	Yes	Yes	Yes (95%). Cytophaga elsewhere. (Few T4P detected before)	yes (100%)	yes	Yes (100%)	just after T4bP
5	Yes (HAAR002/1 and MECO001/2)	Yes (100%)	yes (100%)	(96%). : SUAU001.B.00001.C001_1_Tad_D_tadA/Proteo	–	Yes	Yes	Yes (93%). Cytophaga elsewhere	yes (100%)	yes (Few T4P detected before)	Yes (100%)	just after T4bP
6	Yes (HAAR002/1 and MECO001/2)	Yes (100%)	yes (100%)	(87%). : SUAU001.B.00001.C001_1_Tad_D_tadA/Proteo	–	Yes	Yes	Yes (93%). Cytophaga elsewhere. (Few T4P detected before)	yes (100%)	yes	Yes (100%)	just after T4bP
7	Yes (HAAR002/1 and MECO001/2)	Yes (100%)	yes (100%)	(94%). : SUAU001.B.00001.C001_1_Tad_D_tadA/Proteo	–	Yes	Yes	Yes (98%). Cytophaga elsewhere. (Few T4P detected before)	yes (100%)	yes	Yes (100%)	just after T4bP
8	Yes (HAAR002/1 and MECO001/2)	Yes (100%)	yes (100%)	(87%). : SUAU001.B.00001.C001_1_Tad_D_tadA/Proteo	–	No	No	Yes (89%). Cytophaga elsewhere. (Few T4P detected before)	yes (100%)	yes	Yes (100%)	Sister group of the T4bP
9	Yes (HAAR002/1 and MECO001/2)	Yes (100%)	yes (100%)	(97%). : SUAU001.B.00001.C001_1_Tad_D_tadA/Proteo	–	No	No	Yes (97%). Cytophaga elsewhere. (Few T4P detected before)	yes (100%)	yes (Few T4P detected before)	Yes (100%)	Sister group of the T4bP
10	Yes (HAAR002/1 and MECO001/2)	Yes (100%)	yes (100%)	(40%) : Group of Acidobacteria and Firmicutes	–	Yes	Yes	Yes (87%). Cytophaga elsewhere. (Few T4P detected before)	yes (100%)	yes	Yes (100%)	just after T4bP
ATPase root FtsK trees
1	Yes (HAAR002/1 and MECO001/2)	Yes (100%)	yes (70%)	(84%). : SUAU001.B.00001.C001_1_Tad_D_tadA/Proteo	Inital split of T4bP/PilT (83 %), then T4aP/pilT (95%) follow by T4bP/pilB (95%)	Yes T4bP/pilT	yes	Yes (98%). Cytophaga elsewhere	yes (100%)	no	Yes (100%)	just after T4bP
2	No	Yes (100%)	yes (95%)	(61%). : SUAU001.B.00001.C001_1_Tad_D_tadA/Proteo	No	No	no	Yes (96%). Cytophaga elsewhere	yes (100%)	no	Yes (100%)	just before T4bP
3	Yes (HAAR002/1 and MECO001/2)	Yes (100%)	yes (97%)	(34%) : PIST001/Plantomycetes and CANI005/Nitrospirae	Inital split of T4bP/PilT (94 %), then T4aP/pilT (95%) follow by T4bP/pilB (94%)	Yes T4bP/pilT	yes	Yes (93%). Cytophaga elsewhere	yes (100%)	no	Yes (100%)	just after T4bP
4	no	Yes (100%)	yes (96%)	(77%) : Group of proteo	no	no	no	Yes (97%). Cytophaga elsewhere	yes (100%)	no	Yes (100%)	just before T4bP
5	Yes (HAAR002/1 and MECO001/2)	Yes (100%)	yes (98%)	(64%) : Group proteo / actino / Firmicutes	Split pilT / pilB	Yes T4bP/pilT and T4aP/pilT in sister group	yes	Yes (97%). Cytophaga elsewhere	yes (100%)	no	Yes (100%)	just after T4bP
6	Yes (HAAR002/1 and MECO001/2)	Yes (100%)	yes (97%)	(34%) : PIST001/Plantomycetes and CANI005/Nitrospirae	Inital split of T4bP/PilT (90 %), then T4aP/pilT (92%) follow by T4bP/pilB (91%)	Yes T4bP/pilT	yes	Yes (94%). Cytophaga elsewhere	yes (100%)	no	Yes (100%)	just after T4bP
7	Yes (HAAR002/1 and MECO001/2)	Yes (100%)	yes (99%)	(64%) : AMCO001.B.00001.C001_1_Tad_D_tadA/Synergistetes and AEER001.B.00001.C001_1_generic_D_tadA / Actino	Inital split of T4bP/PilT (94 %), then T4aP/pilT (96%) follow by T4bP/pilB (94%)	Yes T4bP/pilT	yes	Yes (84%). Cytophaga elsewhere	yes (100%)	no	Yes (100%)	just after T4bP
8	Yes (HAAR002/1 and MECO001/2)	Yes (100%)	yes (96%)	(82%). : SUAU001.B.00001.C001_1_Tad_D_tadA/Proteo	Inital split of T4bP/PilT (44 %), then T4aP/pilT (91%) follow by T4bP/pilB (89%)	Yes T4bP/pilT	yes	Yes (88%). Cytophaga elsewhere	yes (100%)	no	Yes (100%)	just after T4bP
9	Yes (HAAR002/1 and MECO001/2)	Yes (100%)	yes (99%)	(74%) : AMCO001.B.00001.C001_1_Tad_D_tadA/Synergistetes and AEER001.B.00001.C001_1_generic_D_tadA / Actino	Split pilT / pilB	Yes T4bP/pilT and T4aP/pilT in sister group	yes	Yes (49%). Cytophaga elsewhere	yes (100%)	no	Yes (100%)	just after T4bP
10	Yes (HAAR002/1 and MECO001/2)	Yes (100%)	yes (99%)	(54%) : AMCO001.B.00001.C001_1_Tad_D_tadA/Synergistetes and AEER001.B.00001.C001_1_generic_D_tadA / Actino	Inital split of T4bP/PilT (94 %), then T4aP/pilT (96%) follow by T4bP/pilB (96%)	Yes T4bP/pilT	yes	Yes (97%). Cytophaga elsewhere. (Few T4P detected before)	yes (100%)	no	Yes (100%)	just after T4bP
