## Supplemental Table 4 for "Diversification of the type IV filament super-family into machines for adhesion, secretion, DNA transformation and motility"

Tree_name	Tree_newick
concatenated_alignment_tadB_pilB-1	(ACCI001.B.00001.C001_T4P_1_V:0.3674622790,RASO001.B.00001.C001_T4P_1_V:0.4466273246,((NEME001.B.00005.C001_T4P_1_V:0.6559290366,(((((VICH001.B.00001.C001_T4P_1_V:0.8340394967,(((((((PRSP002.B.00001.C001_T4P_1:1.3562525346,(GLKI001.B.00001.C001_T4P_1:0.6346081694,((SYEL001.B.00001.C001_T4P_1:0.3042096851,PRMA001.B.00009.C001_T4P_1:0.7732086057)87.2/99:0.0913641983,((NOPU001.B.00001.C001_T4P_1_V:0…
concatenated_alignment_tadB_pilB-2	(ACCI001.B.00001.C001_T4P_1_V:0.3688341292,RASO001.B.00001.C001_T4P_1_V:0.4482244269,((NEME001.B.00005.C001_T4P_1_V:0.6583276800,(((((VICH001.B.00001.C001_T4P_1_V:0.8369167322,(((((((PRSP002.B.00001.C001_T4P_1:1.3636161740,(GLKI001.B.00001.C001_T4P_1:0.6348501401,((SYEL001.B.00001.C001_T4P_1:0.3041194364,PRMA001.B.00009.C001_T4P_1:0.7761748981)86/97:0.0912186014,((NOPU001.B.00001.C001_T4P_1_V:0.2…
concatenated_alignment_tadB_pilB-3	(ACCI001.B.00001.C001_T4P_1_V:0.3619752494,RASO001.B.00001.C001_T4P_1_V:0.4537920076,(NEME001.B.00005.C001_T4P_1_V:0.6524648044,(((((VICH001.B.00001.C001_T4P_1_V:0.8505935792,((((((((PRSP002.B.00001.C001_T4P_1:1.3667878721,(GLKI001.B.00001.C001_T4P_1:0.6364711440,((SYEL001.B.00001.C001_T4P_1:0.3048997468,PRMA001.B.00009.C001_T4P_1:0.7755917951)82.1/98:0.0895978101,((NOPU001.B.00001.C001_T4P_1_V:0…
concatenated_alignment_tadB_pilB-4	(ACCI001.B.00001.C001_T4P_1_V:0.3601951655,RASO001.B.00001.C001_T4P_1_V:0.4522612777,(NEME001.B.00005.C001_T4P_1_V:0.6506251273,(((((VICH001.B.00001.C001_T4P_1_V:0.8477015420,((((((((PRSP002.B.00001.C001_T4P_1:1.3565505752,(GLKI001.B.00001.C001_T4P_1:0.6323080860,((SYEL001.B.00001.C001_T4P_1:0.3041989994,PRMA001.B.00009.C001_T4P_1:0.7732425500)84.4/98:0.0900139226,((NOPU001.B.00001.C001_T4P_1_V:0…
concatenated_alignment_tadB_pilB-5	(ACCI001.B.00001.C001_T4P_1_V:0.3623924756,RASO001.B.00001.C001_T4P_1_V:0.4546338651,(NEME001.B.00005.C001_T4P_1_V:0.6534543688,(((((VICH001.B.00001.C001_T4P_1_V:0.8565399528,((((((PRSP002.B.00001.C001_T4P_1:1.3563636501,(GLKI001.B.00001.C001_T4P_1:0.6218787409,((SYEL001.B.00001.C001_T4P_1:0.3036236034,PRMA001.B.00009.C001_T4P_1:0.7755353652)87.1/97:0.0892938791,((NOPU001.B.00001.C001_T4P_1_V:0.2…
concatenated_alignment_tadB_pilB-6	(ACCI001.B.00001.C001_T4P_1_V:0.3624828062,RASO001.B.00001.C001_T4P_1_V:0.4556394003,(NEME001.B.00005.C001_T4P_1_V:0.6535063902,(((((VICH001.B.00001.C001_T4P_1_V:0.8517000401,((((((((PRSP002.B.00001.C001_T4P_1:1.3768482619,(GLKI001.B.00001.C001_T4P_1:0.6348086855,((SYEL001.B.00001.C001_T4P_1:0.3054170451,PRMA001.B.00009.C001_T4P_1:0.7764974310)80.6/98:0.0885302262,((NOPU001.B.00001.C001_T4P_1_V:0…
concatenated_alignment_tadB_pilB-7	(ACCI001.B.00001.C001_T4P_1_V:0.3708132543,RASO001.B.00001.C001_T4P_1_V:0.4487316251,((NEME001.B.00005.C001_T4P_1_V:0.6655454647,((((VICH001.B.00001.C001_T4P_1_V:0.8694965782,((((((((PRSP002.B.00001.C001_T4P_1:1.3779755587,(GLKI001.B.00001.C001_T4P_1:0.6401441217,((SYEL001.B.00001.C001_T4P_1:0.3060949119,PRMA001.B.00009.C001_T4P_1:0.7780609711)85.3/98:0.0906354042,((NOPU001.B.00001.C001_T4P_1_V:0…
concatenated_alignment_tadB_pilB-8	(ACCI001.B.00001.C001_T4P_1_V:0.3618123918,RASO001.B.00001.C001_T4P_1_V:0.4549463762,(NEME001.B.00005.C001_T4P_1_V:0.6531500192,(((((VICH001.B.00001.C001_T4P_1_V:0.8613702026,(((((((PRSP002.B.00001.C001_T4P_1:1.3761204174,(GLKI001.B.00001.C001_T4P_1:0.6265577515,((SYEL001.B.00001.C001_T4P_1:0.3030537094,PRMA001.B.00009.C001_T4P_1:0.7761401120)87.3/99:0.0916622889,((NOPU001.B.00001.C001_T4P_1_V:0.…
concatenated_alignment_tadB_pilB-9	(ACCI001.B.00001.C001_T4P_1_V:0.3693086891,RASO001.B.00001.C001_T4P_1_V:0.4481959323,((NEME001.B.00005.C001_T4P_1_V:0.6585924300,(((((VICH001.B.00001.C001_T4P_1_V:0.8357789973,(((((((PRSP002.B.00001.C001_T4P_1:1.3625633692,(GLKI001.B.00001.C001_T4P_1:0.6357081776,((SYEL001.B.00001.C001_T4P_1:0.3052528739,PRMA001.B.00009.C001_T4P_1:0.7749816485)83.8/100:0.0906791408,((NOPU001.B.00001.C001_T4P_1_V:…
concatenated_alignment_tadB_pilB-10	(ACCI001.B.00001.C001_T4P_1_V:0.3605675832,RASO001.B.00001.C001_T4P_1_V:0.4550998646,(NEME001.B.00005.C001_T4P_1_V:0.6522544690,(((((VICH001.B.00001.C001_T4P_1_V:0.8539404280,((((((((PRSP002.B.00001.C001_T4P_1:1.3697134315,(GLKI001.B.00001.C001_T4P_1:0.6322764561,((SYEL001.B.00001.C001_T4P_1:0.3036399005,PRMA001.B.00009.C001_T4P_1:0.7773927174)81.8/98:0.0885620017,((NOPU001.B.00001.C001_T4P_1_V:0…
concatenated_alignment_tadC_pilB-1	(ACCI001.B.00001.C001_T4P_1_V:0.3786493436,RASO001.B.00001.C001_T4P_1_V:0.4849087135,(NEME001.B.00005.C001_T4P_1_V:0.6807601979,((((VICH001.B.00001.C001_T4P_1_V:0.8583057829,(((((HAIN001.B.00001.C001_T4P_1_V:1.2007470512,PISA001.B.00001.C001_generic_1:1.4220664100)51.5/93:0.1606898511,((VIBR001.B.00001.C001_generic_3:1.2326233010,IDLO001.B.00001.C001_generic_2:1.5675984891)88/97:0.3181342597,ESCO…
concatenated_alignment_tadC_pilB-2	(ACCI001.B.00001.C001_T4P_1_V:0.3781996518,RASO001.B.00001.C001_T4P_1_V:0.4859412961,(NEME001.B.00005.C001_T4P_1_V:0.6866534160,((((VICH001.B.00001.C001_T4P_1_V:0.9204508159,(((BUSP003.B.00001.C001_T4P_1:1.0251856945,SPSA001.B.00001.C001_T4P_1:0.8376153350)99.8/100:0.3455339576,(((((HAIN001.B.00001.C001_T4P_1_V:1.1917125473,PISA001.B.00001.C001_generic_1:1.4052880437)53.7/91:0.1673179414,((VIBR00…
concatenated_alignment_tadC_pilB-3	(ACCI001.B.00001.C001_T4P_1_V:0.3772880838,RASO001.B.00001.C001_T4P_1_V:0.4839832564,(NEME001.B.00005.C001_T4P_1_V:0.6788780178,((((VICH001.B.00001.C001_T4P_1_V:0.8606193245,(((((HAIN001.B.00001.C001_T4P_1_V:1.1975290385,PISA001.B.00001.C001_generic_1:1.4173499936)54.5/90:0.1610110448,((VIBR001.B.00001.C001_generic_3:1.2303727831,IDLO001.B.00001.C001_generic_2:1.5646414603)86.9/92:0.3169588304,ES…
concatenated_alignment_tadC_pilB-4	(ACCI001.B.00001.C001_T4P_1_V:0.3780613369,RASO001.B.00001.C001_T4P_1_V:0.4866427098,(NEME001.B.00005.C001_T4P_1_V:0.6858943574,((((VICH001.B.00001.C001_T4P_1_V:0.9177173046,(((BUSP003.B.00001.C001_T4P_1:1.0247834971,SPSA001.B.00001.C001_T4P_1:0.8407383160)99.8/100:0.3461344590,(((((HAIN001.B.00001.C001_T4P_1_V:1.1876421656,PISA001.B.00001.C001_generic_1:1.4145795078)56.3/92:0.1673765003,((VIBR00…
concatenated_alignment_tadC_pilB-5	(ACCI001.B.00001.C001_T4P_1_V:0.3781181118,RASO001.B.00001.C001_T4P_1_V:0.4857545311,(NEME001.B.00005.C001_T4P_1_V:0.6863948912,((((VICH001.B.00001.C001_T4P_1_V:0.9207106894,(((BUSP003.B.00001.C001_T4P_1:1.0239147785,SPSA001.B.00001.C001_T4P_1:0.8403008634)99.7/100:0.3432637446,(((((HAIN001.B.00001.C001_T4P_1_V:1.1885112627,PISA001.B.00001.C001_generic_1:1.4060586625)58.3/92:0.1671625350,((VIBR00…
concatenated_alignment_tadC_pilB-6	(ACCI001.B.00001.C001_T4P_1_V:0.3773417927,RASO001.B.00001.C001_T4P_1_V:0.4864975840,(NEME001.B.00005.C001_T4P_1_V:0.6866954902,((((VICH001.B.00001.C001_T4P_1_V:0.9062254096,(((BUSP003.B.00001.C001_T4P_1:1.0282092363,SPSA001.B.00001.C001_T4P_1:0.8302651916)99.2/100:0.3162973626,(MOCA001.B.00001.C001_T4P_1:1.0572341917,PSMO001.B.00001.C001_T4P_1:0.8233536906)85.6/26:0.1188085663)25.5/23:0.10850201…
concatenated_alignment_tadC_pilB-7	(ACCI001.B.00001.C001_T4P_1_V:0.3780995367,RASO001.B.00001.C001_T4P_1_V:0.4858754503,(NEME001.B.00005.C001_T4P_1_V:0.6865821042,((((VICH001.B.00001.C001_T4P_1_V:0.9196402345,(((BUSP003.B.00001.C001_T4P_1:1.0229895235,SPSA001.B.00001.C001_T4P_1:0.8388961536)99.9/100:0.3454845559,(((((HAIN001.B.00001.C001_T4P_1_V:1.1900142740,PISA001.B.00001.C001_generic_1:1.4052154347)51.8/93:0.1662783834,((VIBR00…
concatenated_alignment_tadC_pilB-8	(ACCI001.B.00001.C001_T4P_1_V:0.3778467298,RASO001.B.00001.C001_T4P_1_V:0.4856487773,(NEME001.B.00005.C001_T4P_1_V:0.6856493125,((((VICH001.B.00001.C001_T4P_1_V:0.9200650816,(((BUSP003.B.00001.C001_T4P_1:1.0237356080,SPSA001.B.00001.C001_T4P_1:0.8378219670)99.8/100:0.3444244791,(((((HAIN001.B.00001.C001_T4P_1_V:1.1914647019,PISA001.B.00001.C001_generic_1:1.4031466711)53.7/93:0.1673772198,((VIBR00…
concatenated_alignment_tadC_pilB-9	(ACCI001.B.00001.C001_T4P_1_V:0.3784428467,RASO001.B.00001.C001_T4P_1_V:0.4834400697,(NEME001.B.00005.C001_T4P_1_V:0.6799881644,((((VICH001.B.00001.C001_T4P_1_V:0.8571410577,(((((HAIN001.B.00001.C001_T4P_1_V:1.1987717194,PISA001.B.00001.C001_generic_1:1.4164474731)50.2/93:0.1611059457,((VIBR001.B.00001.C001_generic_3:1.2358562638,IDLO001.B.00001.C001_generic_2:1.5665814440)86.4/95:0.3170390787,ES…
concatenated_alignment_tadC_pilB-10	(ACCI001.B.00001.C001_T4P_1_V:0.3753523614,RASO001.B.00001.C001_T4P_1_V:0.4849399576,(NEME001.B.00005.C001_T4P_1_V:0.6870226613,((((VICH001.B.00001.C001_T4P_1_V:0.9000921003,(((BUSP003.B.00001.C001_T4P_1:1.0235105086,SPSA001.B.00001.C001_T4P_1:0.8251802547)99.8/100:0.3139336613,(MOCA001.B.00001.C001_T4P_1:1.0444722137,PSMO001.B.00001.C001_T4P_1:0.8266801790)86.9/86:0.1172169626)11.8/51:0.09911733…
ATPase-1	(ACCI001.B.00001.C001_1_T4P_V_pilU:0.3952553250,(((((((((((PSMO001.B.00001.C001_1_T4P_D_pilT:0.9029516197,((VEPA001.B.00001.C001_1_generic_D_pilT:1.9675840410,MEEL001.B.00001.C001_1_generic_D_pilT:1.3589043742)95.7/100:0.5259261210,SESP007.B.00001.C001_1_generic_D_pilT:1.3560477369)98.5/100:0.4419714889)97.5/98:0.3772114991,MOCA001.B.00001.C001_1_T4P_D_pilT:1.0056167997)67.9/95:0.2054119124,(FRTU…
ATPase-2	(ACCI001.B.00001.C001_1_T4P_V_pilU:0.3955627570,((((((((((PSMO001.B.00001.C001_1_T4P_D_pilT:1.2735073148,MOCA001.B.00001.C001_1_T4P_D_pilT:0.9743646492)64.6/91:0.2505632220,(FRTU001.B.00001.C001_1_T4P_V_pilT:1.0676518342,(CAPU001.B.00001.C001_1_generic_D_pilT:1.3939031007,PRSP002.B.00001.C001_1_T4P_D_pilT:1.3578041626)77/98:0.2351478415)80.1/84:0.1691399242)31/82:0.1136425380,(((VICH001.B.00001.C…
ATPase-3	(ACCI001.B.00001.C001_1_T4P_V_pilU:0.3885093499,(((((((PSMO001.B.00001.C001_1_T4P_D_pilT:1.0094440726,(MEEL001.B.00001.C001_1_generic_D_pilT:1.7645746259,SESP007.B.00001.C001_1_generic_D_pilT:1.3655484259)93.2/100:0.3611156949)93.3/100:0.3064515594,(((JAAG001.B.00001.C001_1_T4bP_D_pilT:2.1889835984,((PSPR002.B.00001.C001_1_T4bP_D_pilT:0.8432273185,(PSSY002.B.00001.C001_1_T4bP_D_pilT:0.7760242239,…
ATPase-4	(ACCI001.B.00001.C001_1_T4P_V_pilU:0.3906709680,((((((((((PSMO001.B.00001.C001_1_T4P_D_pilT:1.2382107796,MOCA001.B.00001.C001_1_T4P_D_pilT:0.9741693246)6.3/81:0.2356823454,(FRTU001.B.00001.C001_1_T4P_V_pilT:1.0362722574,(CAPU001.B.00001.C001_1_generic_D_pilT:1.3768525820,PRSP002.B.00001.C001_1_T4P_D_pilT:1.3634223367)84.2/99:0.2537252020)84.4/77:0.1786052987)33.3/76:0.1223772826,(((((VICH001.B.00…
ATPase-5	(ACCI001.B.00001.C001_1_T4P_V_pilU:0.3940847745,((((((((((PSMO001.B.00001.C001_1_T4P_D_pilT:1.2304719322,MOCA001.B.00001.C001_1_T4P_D_pilT:0.9471350697)25.3/98:0.2107063611,FRTU001.B.00001.C001_1_T4P_V_pilT:1.2001729986)47.5/97:0.1590042603,(((((VICH001.B.00001.C001_1_T4P_V_pilT:0.5112601489,CHSA001.B.00001.C001_1_T4P_D_pilT:0.4700607845)88.2/96:0.1184836580,(ACSP011.B.00001.C001_1_T4P_V_pilT:0.2…
ATPase-6	(ACCI001.B.00001.C001_1_T4P_V_pilU:0.3886507125,((((((((((PSMO001.B.00001.C001_1_T4P_D_pilT:0.8943968759,((VEPA001.B.00001.C001_1_generic_D_pilT:1.9344913560,MEEL001.B.00001.C001_1_generic_D_pilT:1.3468340496)94.1/100:0.5129295326,SESP007.B.00001.C001_1_generic_D_pilT:1.3502915639)98.5/100:0.4349435008)96.5/99:0.3712357708,MOCA001.B.00001.C001_1_T4P_D_pilT:0.9918145629)69.2/98:0.2015563733,(FRTU0…
ATPase-7	(ACCI001.B.00001.C001_1_T4P_V_pilU:0.3920158964,(((((((((PSMO001.B.00001.C001_1_T4P_D_pilT:1.4152174000,(MOCA001.B.00001.C001_1_T4P_D_pilT:1.1057538317,(FRTU001.B.00001.C001_1_T4P_V_pilT:1.0505586553,(CAPU001.B.00001.C001_1_generic_D_pilT:1.4025885904,PRSP002.B.00001.C001_1_T4P_D_pilT:1.3731041095)78.9/98:0.2377656517)37.4/81:0.1301583312)14.8/14:0.1072340776)83.5/71:0.1208860376,(((((VICH001.B.0…
ATPase-8	(ACCI001.B.00001.C001_1_T4P_V_pilU:0.3902453378,(((((((((((PSMO001.B.00001.C001_1_T4P_D_pilT:1.2346450777,MOCA001.B.00001.C001_1_T4P_D_pilT:0.9593557651)19/98:0.2155649870,FRTU001.B.00001.C001_1_T4P_V_pilT:1.1978501896)63.5/97:0.1780667038,(((((VICH001.B.00001.C001_1_T4P_V_pilT:0.5135069056,CHSA001.B.00001.C001_1_T4P_D_pilT:0.4746074494)86.9/94:0.1181082724,(ACSP011.B.00001.C001_1_T4P_V_pilT:0.25…
ATPase-9	(ACCI001.B.00001.C001_1_T4P_V_pilU:0.3923009296,((((((((((((PSMO001.B.00001.C001_1_T4P_D_pilT:0.8516709271,((VEPA001.B.00001.C001_1_generic_D_pilT:1.9769379916,MEEL001.B.00001.C001_1_generic_D_pilT:1.3436979703)93.9/100:0.5078663734,SESP007.B.00001.C001_1_generic_D_pilT:1.3507543951)98.8/100:0.4641013125)98.7/96:0.4079767603,MOCA001.B.00001.C001_1_T4P_D_pilT:0.9426481746)55.7/94:0.1614260838,FRTU…
ATPase-10	(ACCI001.B.00001.C001_1_T4P_V_pilU:0.3933621004,(((((((((((PSMO001.B.00001.C001_1_T4P_D_pilT:1.2366078810,MOCA001.B.00001.C001_1_T4P_D_pilT:0.9430556497)36.5/98:0.2162271501,FRTU001.B.00001.C001_1_T4P_V_pilT:1.2023312206)66.3/95:0.1669433635,(((((VICH001.B.00001.C001_1_T4P_V_pilT:0.5113246678,CHSA001.B.00001.C001_1_T4P_D_pilT:0.4719833285)86.4/95:0.1176197668,(ACSP011.B.00001.C001_1_T4P_V_pilT:0.…
ATPase_FtsK-1	(ACCI001.B.00001.C001_1_T4P_V_pilU:0.4434549701,(((((((((PSCH002.B.00001.P002_1_T4P_D_pilT:2.6138822487,ACFR001.B.00001.C001_1_generic_D_pilT:0.8470149162)92.6/94:0.2997077367,DERE003.B.00001.C001_2_generic_D_pilT:0.9319516840)77.2/91:0.1894369513,DERU001.B.00001.C001_1_generic_D_pilT:1.5174073959)12.3/77:0.0564360529,(THAC002.B.00001.C001_1_generic_D_pilT:1.2692314963,(DEPR001.B.00001.P003_1_gen…
ATPase_FtsK-2	(ACCI001.B.00001.C001_1_T4P_V_pilU:0.4390783869,(((((((((PSCH002.B.00001.P002_1_T4P_D_pilT:2.4910125582,MESI003.B.00001.P003_1_generic_D_pilT:1.0070139337)45.1/94:0.3753579721,(DEPR001.B.00001.P003_1_generic_D_pilT:1.2499826948,DEGO001.B.00001.P003_1_generic_D_pilT:2.0811900572)93.4/96:0.4407192671)89.9/90:0.2026181479,(PRSP002.B.00001.C001_1_T4P_D_pilT:1.5952498752,CAPU001.B.00001.C001_1_generic…
ATPase_FtsK-3	(ACCI001.B.00001.C001_1_T4P_V_pilU:0.4356776886,(((((((((PSCH002.B.00001.P002_1_T4P_D_pilT:2.6906574209,ACFR001.B.00001.C001_1_generic_D_pilT:0.7754992649)94.5/97:0.3087678118,DERE003.B.00001.C001_2_generic_D_pilT:1.0175136613)92.2/83:0.1636051380,(AMME002.B.00001.C001_1_generic_D_pilT:1.5254300921,(HAMA002.B.00001.C001_1_T4P_D_pilT:0.9283304604,(MYXA001.B.00001.C001_1_T4P_V_pilT:0.4517673246,CAK…
ATPase_FtsK-4	(ACCI001.B.00001.C001_1_T4P_V_pilU:0.4534819877,(((((((((((PSCH002.B.00001.P002_1_T4P_D_pilT:2.6230148792,ACFR001.B.00001.C001_1_generic_D_pilT:0.8010754081)94.9/32:0.3212841203,DERE003.B.00001.C001_2_generic_D_pilT:0.9457551084)56.7/11:0.1784641045,DERU001.B.00001.C001_1_generic_D_pilT:1.5163941601)86.6/11:0.1227420697,(((((VEBA002.B.00001.C001_1_Num4_T4P_D_pilT:0.8712852303,SIAC001.B.00001.C001…
ATPase_FtsK-5	(ACCI001.B.00001.C001_1_T4P_V_pilU:0.4419402486,((((((((((PSCH002.B.00001.P002_1_T4P_D_pilT:2.6485764263,ACFR001.B.00001.C001_1_generic_D_pilT:0.7865331801)93.1/97:0.2964433547,DERE003.B.00001.C001_2_generic_D_pilT:1.0276975533)91.7/97:0.1597860452,(AMME002.B.00001.C001_1_generic_D_pilT:1.5133241512,(HAMA002.B.00001.C001_1_T4P_D_pilT:0.9262550747,(MYXA001.B.00001.C001_1_T4P_V_pilT:0.4421512962,CA…
ATPase_FtsK-6	(ACCI001.B.00001.C001_1_T4P_V_pilU:0.4432908994,((((((((((PSCH002.B.00001.P002_1_T4P_D_pilT:2.6423471425,ACFR001.B.00001.C001_1_generic_D_pilT:0.7854424434)94.6/96:0.3037742000,DERE003.B.00001.C001_2_generic_D_pilT:1.0205279792)92.8/95:0.1660375422,(AMME002.B.00001.C001_1_generic_D_pilT:1.5072778883,(HAMA002.B.00001.C001_1_T4P_D_pilT:0.9241954577,(MYXA001.B.00001.C001_1_T4P_V_pilT:0.4500928476,CA…
ATPase_FtsK-7	(ACCI001.B.00001.C001_1_T4P_V_pilU:0.4365996849,(((((((((PSCH002.B.00001.P002_1_T4P_D_pilT:2.6753273801,ACFR001.B.00001.C001_1_generic_D_pilT:0.7711616455)94.2/100:0.3066850678,DERE003.B.00001.C001_2_generic_D_pilT:1.0135561859)91.4/99:0.1648143777,(AMME002.B.00001.C001_1_generic_D_pilT:1.5174324454,(HAMA002.B.00001.C001_1_T4P_D_pilT:0.9254123653,(MYXA001.B.00001.C001_1_T4P_V_pilT:0.4518053583,CA…
ATPase_FtsK-8	(ACCI001.B.00001.C001_1_T4P_V_pilU:0.4374990427,((((((((((PSCH002.B.00001.P002_1_T4P_D_pilT:2.6296411660,ACFR001.B.00001.C001_1_generic_D_pilT:0.7957221558)96/99:0.3397596834,DERE003.B.00001.C001_2_generic_D_pilT:0.9234043469)83.5/99:0.1997280814,DERU001.B.00001.C001_1_generic_D_pilT:1.5058594529)64.6/85:0.0900088585,(SUSP004.B.00001.C001_1_Num2_T4P_D_pilT:0.8142766442,(HAMA002.B.00001.C001_1_T4P…
ATPase_FtsK-9	(ACCI001.B.00001.C001_1_T4P_V_pilU:0.4392178156,((((((((((PSCH002.B.00001.P002_1_T4P_D_pilT:2.6970249816,ACFR001.B.00001.C001_1_generic_D_pilT:0.8409265671)87.5/58:0.3354789806,AMME002.B.00001.C001_1_generic_D_pilT:1.4478076467)89.8/55:0.1917413405,(MESI003.B.00001.P003_1_generic_D_pilT:1.4327593636,THTH002.B.00001.C001_1_T4P_V_pilT:0.6524738031)87.6/91:0.1996547989)49.5/49:0.0804988304,(((PRSP00…
ATPase_FtsK-10	(ACCI001.B.00001.C001_1_T4P_V_pilU:0.4400194935,((((((((((((PSCH002.B.00001.P002_1_T4P_D_pilT:2.6560339869,ACFR001.B.00001.C001_1_generic_D_pilT:0.8459503802)87.1/91:0.3327029205,AMME002.B.00001.C001_1_generic_D_pilT:1.4249617498)92.7/87:0.1887893304,(MESI003.B.00001.P003_1_generic_D_pilT:1.4456383407,THTH002.B.00001.C001_1_T4P_V_pilT:0.6465195337)88.4/81:0.2188036693)43/72:0.0729571938,(VEBA002.…
ATPase_FtsK_virB4-1	(ACCI001.B.00001.C001_1_T4P_V_pilU:0.4047499871,RASO001.B.00001.C001_1_T4P_V_pilU:0.3297424606,(((ALEH001.B.00001.C001_1_T4P_D_pilU:0.4500775764,ACSP011.B.00001.C001_1_T4P_V_pilU:0.6225324100)72.2/99:0.1270082913,(VICH001.B.00001.C001_1_T4P_V_pilU:0.8444280873,CHSA001.B.00001.C001_1_T4P_D_pilU:0.8138892581)78.8/78:0.1675021642)58.5/73:0.1149767935,(NEME001.B.00005.C001_1_Num1_T4P_V_pilU:1.2745817…
ATPase_FtsK_virB4-2	(ACCI001.B.00001.C001_1_T4P_V_pilU:0.4017006188,RASO001.B.00001.C001_1_T4P_V_pilU:0.3308999197,(((ALEH001.B.00001.C001_1_T4P_D_pilU:0.4464825153,ACSP011.B.00001.C001_1_T4P_V_pilU:0.6226452549)76.7/99:0.1326182983,(VICH001.B.00001.C001_1_T4P_V_pilU:0.8427524014,CHSA001.B.00001.C001_1_T4P_D_pilU:0.8177749270)68.9/96:0.1567604046)47/94:0.1155934676,(NEME001.B.00005.C001_1_Num1_T4P_V_pilU:1.254230603…
ATPase_FtsK_virB4-3	(ACCI001.B.00001.C001_1_T4P_V_pilU:0.4045517800,RASO001.B.00001.C001_1_T4P_V_pilU:0.3377437456,((ALEH001.B.00001.C001_1_T4P_D_pilU:0.4414682865,ACSP011.B.00001.C001_1_T4P_V_pilU:0.6483152759)87.7/100:0.1245038668,((VICH001.B.00001.C001_1_T4P_V_pilU:0.8525255833,CHSA001.B.00001.C001_1_T4P_D_pilU:0.8112710522)63.1/93:0.1518339853,(NEME001.B.00005.C001_1_Num1_T4P_V_pilU:1.2646634357,((((((((((((SESP…
ATPase_FtsK_virB4-4	(ACCI001.B.00001.C001_1_T4P_V_pilU:0.4022138709,RASO001.B.00001.C001_1_T4P_V_pilU:0.3368223282,((ALEH001.B.00001.C001_1_T4P_D_pilU:0.4392037082,ACSP011.B.00001.C001_1_T4P_V_pilU:0.6436306725)88/100:0.1239309504,((VICH001.B.00001.C001_1_T4P_V_pilU:0.8473973805,CHSA001.B.00001.C001_1_T4P_D_pilU:0.8078125389)65/93:0.1519807668,(NEME001.B.00005.C001_1_Num1_T4P_V_pilU:1.2539537763,((((((((((((SESP007.…
ATPase_FtsK_virB4-5	(ACCI001.B.00001.C001_1_T4P_V_pilU:0.4143470515,RASO001.B.00001.C001_1_T4P_V_pilU:0.3346145680,(((ALEH001.B.00001.C001_1_T4P_D_pilU:0.4610857680,ACSP011.B.00001.C001_1_T4P_V_pilU:0.6347834788)60.3/99:0.1201451279,(VICH001.B.00001.C001_1_T4P_V_pilU:0.8586300355,CHSA001.B.00001.C001_1_T4P_D_pilU:0.8176292342)86.3/95:0.1845865777)61.7/95:0.1150245675,(NEME001.B.00005.C001_1_Num1_T4P_V_pilU:1.2888262…
ATPase_FtsK_virB4-6	(ACCI001.B.00001.C001_1_T4P_V_pilU:0.4131553683,RASO001.B.00001.C001_1_T4P_V_pilU:0.3359663350,(((ALEH001.B.00001.C001_1_T4P_D_pilU:0.4642022831,ACSP011.B.00001.C001_1_T4P_V_pilU:0.6310007368)57.5/99:0.1203136886,(VICH001.B.00001.C001_1_T4P_V_pilU:0.8592834081,CHSA001.B.00001.C001_1_T4P_D_pilU:0.8222654083)83.8/98:0.1864738670)71.7/96:0.1163430290,(NEME001.B.00005.C001_1_Num1_T4P_V_pilU:1.2866070…
ATPase_FtsK_virB4-7	(ACCI001.B.00001.C001_1_T4P_V_pilU:0.4199998383,RASO001.B.00001.C001_1_T4P_V_pilU:0.3195683448,(((ALEH001.B.00001.C001_1_T4P_D_pilU:0.4408924944,ACSP011.B.00001.C001_1_T4P_V_pilU:0.6428618343)88.3/100:0.1212111279,VICH001.B.00001.C001_1_T4P_V_pilU:0.9685578778)42.3/55:0.0615310010,(CHSA001.B.00001.C001_1_T4P_D_pilU:0.8144933574,(NEME001.B.00005.C001_1_Num1_T4P_V_pilU:1.1670489833,(((SESP007.B.000…
ATPase_FtsK_virB4-8	(ACCI001.B.00001.C001_1_T4P_V_pilU:0.4026597651,RASO001.B.00001.C001_1_T4P_V_pilU:0.3312435712,(((ALEH001.B.00001.C001_1_T4P_D_pilU:0.4476797462,ACSP011.B.00001.C001_1_T4P_V_pilU:0.6235711233)71.4/99:0.1292415339,(VICH001.B.00001.C001_1_T4P_V_pilU:0.8466729248,CHSA001.B.00001.C001_1_T4P_D_pilU:0.8127884924)77.1/98:0.1621768013)53/98:0.1125670287,(NEME001.B.00005.C001_1_Num1_T4P_V_pilU:1.285740102…
ATPase_FtsK_virB4-9	(ACCI001.B.00001.C001_1_T4P_V_pilU:0.4051580214,RASO001.B.00001.C001_1_T4P_V_pilU:0.3309440686,(((ALEH001.B.00001.C001_1_T4P_D_pilU:0.4520508591,ACSP011.B.00001.C001_1_T4P_V_pilU:0.6252235014)57/98:0.1204976186,(VICH001.B.00001.C001_1_T4P_V_pilU:0.8484439935,CHSA001.B.00001.C001_1_T4P_D_pilU:0.8137526848)83.1/97:0.1800076068)66.3/94:0.1144409679,(NEME001.B.00005.C001_1_Num1_T4P_V_pilU:1.259002383…
ATPase_FtsK_virB4-10	(ACCI001.B.00001.C001_1_T4P_V_pilU:0.3990623152,RASO001.B.00001.C001_1_T4P_V_pilU:0.3411926080,((ALEH001.B.00001.C001_1_T4P_D_pilU:0.4360267635,ACSP011.B.00001.C001_1_T4P_V_pilU:0.6490661629)88.6/100:0.1194866012,((VICH001.B.00001.C001_1_T4P_V_pilU:0.8535297288,CHSA001.B.00001.C001_1_T4P_D_pilU:0.7984988813)70.6/95:0.1656879682,(NEME001.B.00005.C001_1_Num1_T4P_V_pilU:1.2452842039,(((((((((((SESP0…
IMplatform-1	(ACCI001.B.00001.C001_1_T4P_V_pilC:0.3902429182,RASO001.B.00001.C001_1_T4P_V_pilC:0.4238247978,((((ALEH001.B.00001.C001_1_T4P_D_pilC:0.4440769033,(ACSP011.B.00001.C001_1_T4P_V_pilC:0.4229922052,CHSA001.B.00001.C001_1_T4P_D_pilC:0.7301340618)80.1/99:0.0967548590)57.7/99:0.1137978999,ACCA001.B.00001.C001_1_T4P_D_pilC:0.8861339470)11.8/84:0.0900568453,((((VIBR001.B.00001.C001_3_generic_D_pilC:1.4412…
IMplatform-2	(ACCI001.B.00001.C001_1_T4P_V_pilC:0.3932006064,RASO001.B.00001.C001_1_T4P_V_pilC:0.4233755972,((((ALEH001.B.00001.C001_1_T4P_D_pilC:0.4440081598,(ACSP011.B.00001.C001_1_T4P_V_pilC:0.4243726982,CHSA001.B.00001.C001_1_T4P_D_pilC:0.7311452579)78.7/99:0.0984946812)54.8/99:0.1106039683,ACCA001.B.00001.C001_1_T4P_D_pilC:0.8896679614)20/81:0.0921365647,((((VIBR001.B.00001.C001_3_generic_D_pilC:1.440419…
IMplatform-3	(ACCI001.B.00001.C001_1_T4P_V_pilC:0.3916262614,RASO001.B.00001.C001_1_T4P_V_pilC:0.4203157922,(((ALEH001.B.00001.C001_1_T4P_D_pilC:0.4516651937,(ACSP011.B.00001.C001_1_T4P_V_pilC:0.4359963449,CHSA001.B.00001.C001_1_T4P_D_pilC:0.7190692203)65.8/99:0.0914349301)97.5/99:0.1477281860,((ACCA001.B.00001.C001_1_T4P_D_pilC:0.8557157014,(((((((((((((AESC001.B.00001.C001_1_generic_D_gspF:1.8099923978,AGGI…
IMplatform-4	(ACCI001.B.00001.C001_1_T4P_V_pilC:0.3832212918,RASO001.B.00001.C001_1_T4P_V_pilC:0.4207092506,((((ALEH001.B.00001.C001_1_T4P_D_pilC:0.4465410728,(ACSP011.B.00001.C001_1_T4P_V_pilC:0.4122957749,CHSA001.B.00001.C001_1_T4P_D_pilC:0.7266238610)77.1/99:0.0930072055)46.9/98:0.1089057735,ACCA001.B.00001.C001_1_T4P_D_pilC:0.8798623479)21.8/87:0.0924305489,((((((((((((((((VIBR001.B.00001.C001_3_generic_D…
IMplatform-5	(ACCI001.B.00001.C001_1_T4P_V_pilC:0.3901637631,RASO001.B.00001.C001_1_T4P_V_pilC:0.4236585853,(((ALEH001.B.00001.C001_1_T4P_D_pilC:0.4537696293,(ACSP011.B.00001.C001_1_T4P_V_pilC:0.4312874762,CHSA001.B.00001.C001_1_T4P_D_pilC:0.7229864368)59.7/100:0.0903121074)97.5/99:0.1494636881,(ACCA001.B.00001.C001_1_T4P_D_pilC:0.8882104400,((((VIBR001.B.00001.C001_3_generic_D_pilC:1.4372685535,VICH001.B.000…
IMplatform-6	(ACCI001.B.00001.C001_1_T4P_V_pilC:0.3836588226,RASO001.B.00001.C001_1_T4P_V_pilC:0.4218224419,((((ALEH001.B.00001.C001_1_T4P_D_pilC:0.4443013435,(ACSP011.B.00001.C001_1_T4P_V_pilC:0.4151312676,CHSA001.B.00001.C001_1_T4P_D_pilC:0.7273856993)76.7/94:0.0935820101)54/93:0.1107909840,ACCA001.B.00001.C001_1_T4P_D_pilC:0.8794517019)23.9/82:0.0940852292,((((((((((((((((VIBR001.B.00001.C001_3_generic_D_p…
IMplatform-7	(ACCI001.B.00001.C001_1_T4P_V_pilC:0.3857537776,RASO001.B.00001.C001_1_T4P_V_pilC:0.4191023538,((((ALEH001.B.00001.C001_1_T4P_D_pilC:0.4432042116,(ACSP011.B.00001.C001_1_T4P_V_pilC:0.4155721970,CHSA001.B.00001.C001_1_T4P_D_pilC:0.7227816448)78.6/99:0.0953601210)46.1/99:0.1057478801,ACCA001.B.00001.C001_1_T4P_D_pilC:0.8804499162)15.6/66:0.0890631847,((((VIBR001.B.00001.C001_3_generic_D_pilC:1.4236…
IMplatform-8	(ACCI001.B.00001.C001_1_T4P_V_pilC:0.3859314920,RASO001.B.00001.C001_1_T4P_V_pilC:0.4293067777,((((ALEH001.B.00001.C001_1_T4P_D_pilC:0.4426517411,(ACSP011.B.00001.C001_1_T4P_V_pilC:0.4266207858,CHSA001.B.00001.C001_1_T4P_D_pilC:0.7262444764)81/69:0.0974248539)66.6/98:0.1178743132,ACCA001.B.00001.C001_1_T4P_D_pilC:0.8805108104)2/25:0.0891368402,((((VIBR001.B.00001.C001_3_generic_D_pilC:1.436591662…
IMplatform-9	(ACCI001.B.00001.C001_1_T4P_V_pilC:0.3831001809,RASO001.B.00001.C001_1_T4P_V_pilC:0.4222918108,((((ALEH001.B.00001.C001_1_T4P_D_pilC:0.4409695300,(ACSP011.B.00001.C001_1_T4P_V_pilC:0.4182868026,CHSA001.B.00001.C001_1_T4P_D_pilC:0.7230576689)81.7/99:0.0945698008)53.3/99:0.1079541130,ACCA001.B.00001.C001_1_T4P_D_pilC:0.8796353452)5.1/72:0.0915564624,((((VIBR001.B.00001.C001_3_generic_D_pilC:1.41111…
IMplatform-10	(ACCI001.B.00001.C001_1_T4P_V_pilC:0.3888348290,RASO001.B.00001.C001_1_T4P_V_pilC:0.4250314788,((((ALEH001.B.00001.C001_1_T4P_D_pilC:0.4440717454,(ACSP011.B.00001.C001_1_T4P_V_pilC:0.4223275610,CHSA001.B.00001.C001_1_T4P_D_pilC:0.7282315925)79/100:0.0969900997)61.9/98:0.1115007109,ACCA001.B.00001.C001_1_T4P_D_pilC:0.8875070731)11.8/80:0.0895403439,((((VIBR001.B.00001.C001_3_generic_D_pilC:1.44331…
majorPilin-1	(AESA002.B.00001.C001_1_Tad_V_flp:0.4730729302,(VIVU001.B.00001.C001_1_Tad_D_flp:0.2992195492,((CIRO001.B.00001.C001_2_generic_D_flp:1.5104737935,(((((((((RASO001.B.00001.C001_1_Num2_Tad_V_flp:1.5188790523,MEAL001.B.00001.C001_1_Tad_D_flp:0.9509667513)86.5/99:0.6566169797,COAR001.B.00001.C001_2_Tad_D_flp:1.7477043093)66.3/60:0.1500544938,((STHY002.B.00001.C001_1_generic_D_flp:1.8156973324,(NORE00…
majorPilin-2	(AESA002.B.00001.C001_1_Tad_V_flp:0.4983373454,(VIVU001.B.00001.C001_1_Tad_D_flp:0.3100855714,(((CIRO001.B.00001.C001_2_generic_D_flp:1.4842351824,((((((((((((RASO001.B.00001.C001_1_Num2_Tad_V_flp:1.0054281870,DEMU002.B.00001.C001_1_Tad_D_flp:2.0192391620)87.8/77:0.6400575761,((ISPA001.B.00001.C001_1_generic_D_flp:1.2547419094,PECA001.B.00001.C001_1_Tad_D_flp:0.9470558234)60.5/99:0.1525081236,THC…
majorPilin-3	(AESA002.B.00001.C001_1_Tad_V_flp:0.4996760088,(VIVU001.B.00001.C001_1_Tad_D_flp:0.2677064929,((CIRO001.B.00001.C001_2_generic_D_flp:1.6313072193,(((((((((((((RASO001.B.00001.C001_1_Num2_Tad_V_flp:1.3363576180,MEAL001.B.00001.C001_1_Tad_D_flp:1.2243707129)90.4/91:0.7074830006,((((BDBA001.B.00002.C001_1_generic_D_arCOG09726:2.0157479187,ADEQ001.B.00001.C001_1_generic_D_arCOG09726:1.2318871141)72/9…
majorPilin-4	(AESA002.B.00001.C001_1_Tad_V_flp:0.5250184932,(VIVU001.B.00001.C001_1_Tad_D_flp:0.2995743731,(((CIRO001.B.00001.C001_2_generic_D_flp:1.5360134942,(((((((((RASO001.B.00001.C001_1_Num2_Tad_V_flp:1.5043813836,MEAL001.B.00001.C001_1_Tad_D_flp:0.9390964962)86.8/95:0.5593953502,(SPSP005.B.00001.C001_1_Tad_D_flp:1.0819575164,COAR001.B.00001.C001_2_Tad_D_flp:1.6406868292)65.9/97:0.2370903939)84.5/85:0.3…
majorPilin-5	(AESA002.B.00001.C001_1_Tad_V_flp:0.4674302417,(VIVU001.B.00001.C001_1_Tad_D_flp:0.2880834388,((CIRO001.B.00001.C001_2_generic_D_flp:1.4686442825,((((((((((RASO001.B.00001.C001_1_Num2_Tad_V_flp:1.2594307958,MEAL001.B.00001.C001_1_Tad_D_flp:1.2173795971)93.4/96:0.7894461605,((ISPA001.B.00001.C001_1_generic_D_flp:1.1121906457,PECA001.B.00001.C001_1_Tad_D_flp:0.9494736524)41.4/99:0.1032057089,THCU00…
majorPilin-6	(AESA002.B.00001.C001_1_Tad_V_flp:0.4930097309,(VIVU001.B.00001.C001_1_Tad_D_flp:0.3108000872,((CIRO001.B.00001.C001_2_generic_D_flp:1.5249248998,((((((((((((((RASO001.B.00001.C001_1_Num2_Tad_V_flp:1.2787942332,DEMU002.B.00001.C001_1_Tad_D_flp:2.0110418947)83.1/95:0.5513923863,(BOSP002.B.00001.C001_2_Tad_D_flp:0.3735002308,CHLU001.B.00001.C001_1_Tad_D_flp:1.3952885262)89.4/100:0.5615525846)0/74:0…
majorPilin-7	(AESA002.B.00001.C001_1_Tad_V_flp:0.4842383465,(VIVU001.B.00001.C001_1_Tad_D_flp:0.2858770780,(((CIRO001.B.00001.C001_2_generic_D_flp:1.5482806579,((((((((((RASO001.B.00001.C001_1_Num2_Tad_V_flp:1.3098874478,MEAL001.B.00001.C001_1_Tad_D_flp:1.0901378699)89.1/100:0.4911217820,(CEIN001.B.00001.C001_2_Tad_D_flp:1.5854007661,(PSAZ001.B.00001.C001_1_Tad_D_flp:1.7204348304,PSFU001.B.00001.C001_1_Tad_D_…
majorPilin-8	(AESA002.B.00001.C001_1_Tad_V_flp:0.5174446395,(VIVU001.B.00001.C001_1_Tad_D_flp:0.3105295060,(((CIRO001.B.00001.C001_2_generic_D_flp:1.4581576151,(((((((((RASO001.B.00001.C001_1_Num2_Tad_V_flp:1.1861852595,MEAL001.B.00001.C001_1_Tad_D_flp:1.2522479313)87.9/96:0.5952133046,(((PSCH001.B.00001.C001_2_Tad_D_flp:1.9685209942,VIAN001.B.00001.C001_1_Tad_D_flp:1.5602877890)75.8/60:0.2776550952,((CAAE001…
majorPilin-9	(AESA002.B.00001.C001_1_Tad_V_flp:0.5120535601,(VIVU001.B.00001.C001_1_Tad_D_flp:0.3211371472,(((CIRO001.B.00001.C001_2_generic_D_flp:1.3857766567,((((((((RASO001.B.00001.C001_1_Num2_Tad_V_flp:1.5303698713,MEAL001.B.00001.C001_1_Tad_D_flp:0.9592604338)87.6/99:0.5696323057,((CAAE001.B.00001.C001_1_Tad_D_flp:1.2074489987,ACCA002.B.00001.C001_1_Tad_D_flp:0.6182327904)82.5/100:0.2509005447,CASO002.B.…
majorPilin-10	(AESA002.B.00001.C001_1_Tad_V_flp:0.4730282696,(VIVU001.B.00001.C001_1_Tad_D_flp:0.2896668129,(((CIRO001.B.00001.C001_2_generic_D_flp:1.4275902747,((((((((RASO001.B.00001.C001_1_Num2_Tad_V_flp:1.3002839181,MEAL001.B.00001.C001_1_Tad_D_flp:1.1958236397)87.4/98:0.6140798906,((((BDBA001.B.00002.C001_1_generic_D_arCOG09726:1.9303982541,ADEQ001.B.00001.C001_1_generic_D_arCOG09726:1.2666856373)73.5/98:…
prepilinPeptidase-1	(ACCI001.B.00001.C001_1_T4P_V_pilD:0.5974076039,RASO001.B.00001.C001_1_T4P_V_pilD:0.4714483354,((ALEH001.B.00001.C001_1_T4P_D_pilD:0.2939089247,BUSP003.B.00001.C001_1_T4P_D_pilD:0.6639543972)7.6/79:0.1266924082,(((PSSP005.B.00001.C001_2_generic_D_pilD:0.4020003029,NEME001.B.00005.C001_1_T4P_V_pilD:0.7397175618)87.5/92:0.0848766665,(((VIBR001.B.00001.C001_3_generic_D_pilD:0.3428518134,VICH001.B.00…
prepilinPeptidase-2	(ACCI001.B.00001.C001_1_T4P_V_pilD:0.6191341092,RASO001.B.00001.C001_1_T4P_V_pilD:0.4502054442,((ALEH001.B.00001.C001_1_T4P_D_pilD:0.3527569243,(PSSP005.B.00001.C001_2_generic_D_pilD:0.4770546360,(PSMO001.B.00001.C001_1_T4P_D_pilD:0.4183523499,(((VIBR001.B.00001.C001_3_generic_D_pilD:0.3345970177,VICH001.B.00001.C001_1_T4P_V_pilD:0.2734578605)99.8/100:0.2643651967,ACSP011.B.00001.C001_1_T4P_V_pil…
prepilinPeptidase-3	(ACCI001.B.00001.C001_1_T4P_V_pilD:0.5985136878,RASO001.B.00001.C001_1_T4P_V_pilD:0.4768017727,((ALEH001.B.00001.C001_1_T4P_D_pilD:0.2965309675,BUSP003.B.00001.C001_1_T4P_D_pilD:0.6656359678)13.9/47:0.1293793448,(((PSSP005.B.00001.C001_2_generic_D_pilD:0.4139480062,NEME001.B.00005.C001_1_T4P_V_pilD:0.7360711613)88.2/46:0.0842183072,(((VIBR001.B.00001.C001_3_generic_D_pilD:0.3404748740,VICH001.B.0…
prepilinPeptidase-4	(ACCI001.B.00001.C001_1_T4P_V_pilD:0.6022572925,RASO001.B.00001.C001_1_T4P_V_pilD:0.4729407287,((ALEH001.B.00001.C001_1_T4P_D_pilD:0.2938444904,BUSP003.B.00001.C001_1_T4P_D_pilD:0.6670766840)15.9/81:0.1262570411,(((PSSP005.B.00001.C001_2_generic_D_pilD:0.4063031875,NEME001.B.00005.C001_1_T4P_V_pilD:0.7437375070)87.5/97:0.0892180025,(((VIBR001.B.00001.C001_3_generic_D_pilD:0.3386463318,VICH001.B.0…
prepilinPeptidase-5	(ACCI001.B.00001.C001_1_T4P_V_pilD:0.6077837856,RASO001.B.00001.C001_1_T4P_V_pilD:0.4553812002,((ALEH001.B.00001.C001_1_T4P_D_pilD:0.3545906186,((PSSP005.B.00001.C001_2_generic_D_pilD:0.4965113127,((((VIBR001.B.00001.C001_3_generic_D_pilD:0.3409857789,VICH001.B.00001.C001_1_T4P_V_pilD:0.2683817936)99.9/100:0.2767932204,ACSP011.B.00001.C001_1_T4P_V_pilD:0.5284786583)53.5/90:0.0657047566,(((ESCO001…
prepilinPeptidase-6	(ACCI001.B.00001.C001_1_T4P_V_pilD:0.5941476184,RASO001.B.00001.C001_1_T4P_V_pilD:0.4706206231,((ALEH001.B.00001.C001_1_T4P_D_pilD:0.2950225195,BUSP003.B.00001.C001_1_T4P_D_pilD:0.6578841587)14.2/83:0.1253431161,(((PSSP005.B.00001.C001_2_generic_D_pilD:0.4115620117,NEME001.B.00005.C001_1_T4P_V_pilD:0.7365593579)87.1/98:0.0855170076,(((VIBR001.B.00001.C001_3_generic_D_pilD:0.3356742155,VICH001.B.0…
prepilinPeptidase-7	(ACCI001.B.00001.C001_1_T4P_V_pilD:0.6047537309,RASO001.B.00001.C001_1_T4P_V_pilD:0.4649050299,((ALEH001.B.00001.C001_1_T4P_D_pilD:0.2965671121,BUSP003.B.00001.C001_1_T4P_D_pilD:0.6662245973)6.9/62:0.1277674250,(((PSSP005.B.00001.C001_2_generic_D_pilD:0.4035162080,NEME001.B.00005.C001_1_T4P_V_pilD:0.7400665206)88.4/73:0.0839726925,(((VIBR001.B.00001.C001_3_generic_D_pilD:0.3474853131,VICH001.B.00…
prepilinPeptidase-8	(ACCI001.B.00001.C001_1_T4P_V_pilD:0.5993554133,RASO001.B.00001.C001_1_T4P_V_pilD:0.4713339539,((ALEH001.B.00001.C001_1_T4P_D_pilD:0.2937212336,BUSP003.B.00001.C001_1_T4P_D_pilD:0.6595949701)17.1/51:0.1204886811,(((PSSP005.B.00001.C001_2_generic_D_pilD:0.4222831427,NEME001.B.00005.C001_1_T4P_V_pilD:0.7323260659)87.7/62:0.0946042407,((((VIBR001.B.00001.C001_3_generic_D_pilD:0.3328739169,VICH001.B.…
prepilinPeptidase-9	(ACCI001.B.00001.C001_1_T4P_V_pilD:0.6175383080,RASO001.B.00001.C001_1_T4P_V_pilD:0.4516127487,((ALEH001.B.00001.C001_1_T4P_D_pilD:0.3508449605,(PSSP005.B.00001.C001_2_generic_D_pilD:0.4762286155,(PSMO001.B.00001.C001_1_T4P_D_pilD:0.4173342830,(((VIBR001.B.00001.C001_3_generic_D_pilD:0.3334188437,VICH001.B.00001.C001_1_T4P_V_pilD:0.2744062108)99.8/100:0.2637024892,ACSP011.B.00001.C001_1_T4P_V_pil…
prepilinPeptidase-10	(ACCI001.B.00001.C001_1_T4P_V_pilD:0.6045864617,RASO001.B.00001.C001_1_T4P_V_pilD:0.4658401414,((ALEH001.B.00001.C001_1_T4P_D_pilD:0.2904710372,BUSP003.B.00001.C001_1_T4P_D_pilD:0.6679262321)5.6/73:0.1272755384,(((PSSP005.B.00001.C001_2_generic_D_pilD:0.4142167575,NEME001.B.00005.C001_1_T4P_V_pilD:0.7367948324)86.4/92:0.0882846809,(((VIBR001.B.00001.C001_3_generic_D_pilD:0.3425025284,VICH001.B.00…
secretin-1	(ACCI001.B.00001.C001_1_T4P_V_pilQ:0.5967744303,(((((ACCA001.B.00001.C001_1_T4P_D_pilQ:1.1823571832,(((CAPE002.B.00001.C001_1_generic_D_pilQ:1.9227370730,(DEAF001.B.00001.C001_2_generic_D_pilQ:1.8626167105,THYE001.B.00001.C001_1_T4P_D_pilQ:1.3569261432)86.3/100:0.2268238109)80.9/86:0.2062544475,((FLSI001.B.00001.C001_1_T4P_D_pilQ:1.8603386648,((((((VEBA002.B.00001.C001_1_Num2_T4P_D_pilQ:2.4080142…
secretin-2	(ACCI001.B.00001.C001_1_T4P_V_pilQ:0.5978892103,(((((ACCA001.B.00001.C001_1_T4P_D_pilQ:1.1847986270,(((CAPE002.B.00001.C001_1_generic_D_pilQ:1.9275265707,(DEAF001.B.00001.C001_2_generic_D_pilQ:1.8667440799,THYE001.B.00001.C001_1_T4P_D_pilQ:1.3595043092)83.3/96:0.2283408330)81.3/89:0.2068671317,((FLSI001.B.00001.C001_1_T4P_D_pilQ:1.8652624752,((((((VEBA002.B.00001.C001_1_Num2_T4P_D_pilQ:2.41532636…
secretin-3	(ACCI001.B.00001.C001_1_T4P_V_pilQ:0.5963371934,(((((ACCA001.B.00001.C001_1_T4P_D_pilQ:1.1815773343,(((CAPE002.B.00001.C001_1_generic_D_pilQ:1.9206659218,(DEAF001.B.00001.C001_2_generic_D_pilQ:1.8617911008,THYE001.B.00001.C001_1_T4P_D_pilQ:1.3568674310)86.1/98:0.2254804800)80/90:0.2062206250,((FLSI001.B.00001.C001_1_T4P_D_pilQ:1.8581633863,((((((VEBA002.B.00001.C001_1_Num2_T4P_D_pilQ:2.4072854501…
secretin-4	(ACCI001.B.00001.C001_1_T4P_V_pilQ:0.5970734773,(((((ACCA001.B.00001.C001_1_T4P_D_pilQ:1.1829905609,(((CAPE002.B.00001.C001_1_generic_D_pilQ:1.9251914425,(DEAF001.B.00001.C001_2_generic_D_pilQ:1.8637661747,THYE001.B.00001.C001_1_T4P_D_pilQ:1.3577022645)83.9/99:0.2258762283)80.9/88:0.2074087256,((FLSI001.B.00001.C001_1_T4P_D_pilQ:1.8608763730,((((((((((VEBA002.B.00001.C001_1_Num2_T4P_D_pilQ:2.4472…
secretin-5	(ACCI001.B.00001.C001_1_T4P_V_pilQ:0.5973256709,(((((ACCA001.B.00001.C001_1_T4P_D_pilQ:1.1826575843,(((CAPE002.B.00001.C001_1_generic_D_pilQ:1.9223374854,(DEAF001.B.00001.C001_2_generic_D_pilQ:1.8657120612,THYE001.B.00001.C001_1_T4P_D_pilQ:1.3607990069)84.5/97:0.2283674876)80.3/88:0.2056938375,((FLSI001.B.00001.C001_1_T4P_D_pilQ:1.8610289540,((((((VEBA002.B.00001.C001_1_Num2_T4P_D_pilQ:2.38891109…
secretin-6	(ACCI001.B.00001.C001_1_T4P_V_pilQ:0.5965721365,(((((ACCA001.B.00001.C001_1_T4P_D_pilQ:1.1820553510,(((CAPE002.B.00001.C001_1_generic_D_pilQ:1.9213912051,(DEAF001.B.00001.C001_2_generic_D_pilQ:1.8616797392,THYE001.B.00001.C001_1_T4P_D_pilQ:1.3571058151)85.4/98:0.2258207431)81.8/87:0.2062736966,((FLSI001.B.00001.C001_1_T4P_D_pilQ:1.8587473601,((((((VEBA002.B.00001.C001_1_Num2_T4P_D_pilQ:2.40677284…
secretin-7	(ACCI001.B.00001.C001_1_T4P_V_pilQ:0.5963420493,(((((ACCA001.B.00001.C001_1_T4P_D_pilQ:1.1789902011,(((CAPE002.B.00001.C001_1_generic_D_pilQ:1.9190601584,(DEAF001.B.00001.C001_2_generic_D_pilQ:1.8593653835,THYE001.B.00001.C001_1_T4P_D_pilQ:1.3538130638)87.9/99:0.2243687579)82.4/90:0.2057799483,((FLSI001.B.00001.C001_1_T4P_D_pilQ:1.8700502079,(((((VEBA002.B.00001.C001_1_Num2_T4P_D_pilQ:2.408291164…
secretin-8	(ACCI001.B.00001.C001_1_T4P_V_pilQ:0.5966021778,(((((ACCA001.B.00001.C001_1_T4P_D_pilQ:1.1802371371,(((CAPE002.B.00001.C001_1_generic_D_pilQ:1.9203863567,(DEAF001.B.00001.C001_2_generic_D_pilQ:1.8599278756,THYE001.B.00001.C001_1_T4P_D_pilQ:1.3543767741)86.3/99:0.2248467806)80/86:0.2060073727,((FLSI001.B.00001.C001_1_T4P_D_pilQ:1.8707315822,(((((VEBA002.B.00001.C001_1_Num2_T4P_D_pilQ:2.4068331949,…
secretin-9	(ACCI001.B.00001.C001_1_T4P_V_pilQ:0.5971259911,(((((ACCA001.B.00001.C001_1_T4P_D_pilQ:1.1833178677,(((CAPE002.B.00001.C001_1_generic_D_pilQ:1.9238607552,(DEAF001.B.00001.C001_2_generic_D_pilQ:1.8642434535,THYE001.B.00001.C001_1_T4P_D_pilQ:1.3581578243)85.5/100:0.2270835305)82.8/88:0.2065442549,((FLSI001.B.00001.C001_1_T4P_D_pilQ:1.8619874830,((((((VEBA002.B.00001.C001_1_Num2_T4P_D_pilQ:2.4114504…
secretin-10	(ACCI001.B.00001.C001_1_T4P_V_pilQ:0.5961547131,(((((ACCA001.B.00001.C001_1_T4P_D_pilQ:1.1809531314,(((CAPE002.B.00001.C001_1_generic_D_pilQ:1.9188501986,(DEAF001.B.00001.C001_2_generic_D_pilQ:1.8605775520,THYE001.B.00001.C001_1_T4P_D_pilQ:1.3567031373)86.8/96:0.2241088220)81.5/86:0.2062683092,((FLSI001.B.00001.C001_1_T4P_D_pilQ:1.8564299001,((((((VEBA002.B.00001.C001_1_Num2_T4P_D_pilQ:2.40620452…
