## Supplemental Table 7 for "Diversification of the type IV filament super-family into machines for adhesion, secretion, DNA transformation and motility"

### Sheet: Sheet1
Testing congruence of concatenate tadB/pilB trees vs individual gene trees
ATPase pilB alignment
vs concatenate tadB/pilB trees:	logL	deltaL	p-AU	rank	sequential Bonferroni
Tree 7	-276961	132.4	0.00832	10	0.0832
Tree 8	-276948	119.7	0.0151	9	0.1359
Tree 1	-276925	96.836	0.0285	8	0.228
Tree 9	-276927	98.425	0.0294	7	0.2058
Tree 4	-276900	71.509	0.126	6	0.756
Tree 3	-276892	63.247	0.137	5	0.685
Tree 2	-276900	71.205	0.141	4	0.564
Tree 6	-276876	47.591	0.282	3	0.846
Tree 10	-276854	26.025	0.535	2	1.07
Tree 5	-276828	0	0.764	1	0.764
IMplatform tadB alignment
vs concatenate tadB/pilB trees:	logL	deltaL	p-AU	rank	sequential Bonferroni
Tree 6	-268261	148.79	0.00276	10	0.0276
Tree 10	-268248	135.53	0.00445	9	0.04005
Tree 5	-268240	127.89	0.00636	8	0.05088
Tree 3	-268182	69.532	0.0113	7	0.0791
Tree 1	-268181	69.475	0.0123	6	0.0738
Tree 2	-268189	77.027	0.0301	5	0.1505
Tree 4	-268184	71.825	0.0342	4	0.1368
Tree 7	-268146	33.892	0.194	3	0.582
Tree 8	-268128	15.723	0.393	2	0.786
Tree 9	-268112	0	0.837	1	0.837
Testing congruence of concatenate tadC/pilB trees vs individual gene trees
ATPase pilB alignment
vs concatenate tadC/pilB trees:	logL	deltaL	p-AU	rank	sequential Bonferroni
Tree 3	-276803	73.27	0.0301	10	0.301
Tree 1	-276776	46.281	0.122	9	1.098
Tree 8	-276763	33.351	0.168	8	1.344
Tree 10	-276762	32.082	0.257	7	1.799
Tree 5	-276758	28.172	0.311	6	1.866
Tree 9	-276754	24.392	0.315	5	1.575
Tree 4	-276752	22.352	0.342	4	1.368
Tree 2	-276749	18.986	0.444	3	1.332
Tree 6	-276733	3.0177	0.638	2	1.276
Tree 7	-276730	0	0.676	1	0.676
IMplatform tadC alignment
vs concatenate tadC/pilB trees:	logL	deltaL	p-AU	rank	sequential Bonferroni
Tree 2	-264792	41.169	0.0495	10	0.495
Tree 6	-264819	68.699	0.0733	9	0.6597
Tree 10	-264803	52.682	0.186	8	1.488
Tree 7	-264782	31.531	0.214	7	1.498
Tree 4	-264778	27.25	0.243	6	1.458
Tree 8	-264776	25.186	0.287	5	1.435
Tree 3	-264758	7.4781	0.512	4	2.048
Tree 9	-264757	6.2536	0.526	3	1.578
Tree 5	-264756	5.894	0.564	2	1.128
Tree 1	-264750	0	0.714	1	0.714
